# High-throughput CRISPR screens to dissect macrophage-*Shigella* interactions

**DOI:** 10.1101/2020.04.25.061671

**Authors:** Yong Lai, Liang Cui, Gregory H. Babunovic, Sarah M. Fortune, John G. Doench, Timothy K. Lu

## Abstract

Shigellosis causes most diarrheal deaths worldwide, particularly affecting children. *Shigella* invades and replicates in the epithelium of the large intestine, eliciting inflammation and tissue destruction. To understand how *Shigella* rewires macrophages prior to epithelium invasion, we performed genome-wide and focused secondary CRISPR knockout and CRISPR interference (CRISPRi) screens in *Shigella flexneri*-infected human monocytic THP-1 cells. Knockdown of the Toll-like receptor 1/2 signaling pathway significantly reduced pro-inflammatory cytokine and chemokine production, enhanced host cell survival, and controlled intracellular pathogen growth. Knockdown of the enzymatic component of the mitochondrial pyruvate dehydrogenase complex enhanced THP-1 cell survival. Small molecule inhibitors blocking key components of these pathways had similar effects; these were validated with human monocyte-derived macrophages, which closely mimic the *in vivo* physiological state of cells post-infection. High-throughput CRISPR screens can elucidate how *S. flexneri* triggers inflammation and redirects host pyruvate catabolism for energy acquisition before killing macrophages, pointing to new shigellosis therapies.
