## Supplementary material for "High-throughput CRISPR screens to dissect macrophage-*Shigella* interactions": Table S1

### Sheet: Sheet1
Table S1. Positive genetic hits associated biological pathways from the genome-wide CRISPR-Cas9 knockout screen in S. flexneri infection. Related to Figure 2.
GO.ID	Description	p val -log10	p.Val	FDR	Phenotype	Genes
REAC:912694	Regulation of IFNA signaling	7.23359	0	5.84e-08	1	TYK2,STAT1,IFNAR1,IFNAR2,JAK1
REAC:909733	Interferon alpha/beta signaling	7.20901	0	6.18e-08	1	TYK2,STAT1,IRF8,IFNAR1,IFNAR2,JAK1
REAC:168898	Toll-Like Receptors Cascades	7.1549	0	7e-08	1	TLR2,HSP90B1,FOS,MYD88,TLR1,IRAK1,IRAK4
REAC:181438	Toll Like Receptor 2 (TLR2) Cascade	7.02319	0	9.48e-08	1	TLR2,FOS,MYD88,TLR1,IRAK1,IRAK4
REAC:168179	Toll Like Receptor TLR1:TLR2 Cascade	7.02319	0	9.48e-08	1	TLR2,FOS,MYD88,TLR1,IRAK1,IRAK4
REAC:166058	MyD88:Mal cascade initiated on plasma membrane	7.02319	0	9.48e-08	1	TLR2,FOS,MYD88,TLR1,IRAK1,IRAK4
REAC:5602358	Diseases associated with the TLR signaling cascade	6.2204	0	6.02e-07	1	TLR2,MYD88,TLR1,IRAK4
REAC:983169	Class I MHC mediated antigen processing & presentation	6.2204	0	6.02e-07	1	FBXW7,TLR2,DET1,RNF111,RNF25,MYD88,TLR1,SIAH2
REAC:70268	Pyruvate metabolism	5.99568	0	1.01e-06	1	MPC1,PDHA1,DLAT,PDHB
REAC:4839726	Chromatin organization	5.9101	0	1.23e-06	1	CREBBP,KMT2C,BRD1,KMT2D,MSL2,UTY,HDAC2
REAC:3247509	Chromatin modifying enzymes	5.9101	0	1.23e-06	1	CREBBP,KMT2C,BRD1,KMT2D,MSL2,UTY,HDAC2
REAC:5663213	RHO GTPases Activate WASPs and WAVEs	5.57186	0	2.68e-06	1	NCKAP1L,ABI1,WASF2,CYFIP1
REAC:913531	Interferon Signaling	5.45469	0	3.51e-06	1	TYK2,STAT1,IRF8,IFNAR1,IFNAR2,JAK1
REAC:2122947	NOTCH1 Intracellular Domain Regulates Transcription	5.21183	1e-05	6.14e-06	1	CREBBP,HIF1A,FBXW7,HDAC2
REAC:3700989	Transcriptional Regulation by TP53	5.17457	1e-05	6.69e-06	1	CREBBP,TP73,BRD1,ARID3A,PIP4K2A,FOS,HDAC2
REAC:71406	Pyruvate metabolism and Citric Acid (TCA) cycle	5.17457	1e-05	6.69e-06	1	MPC1,PDHA1,DLAT,PDHB
REAC:204174	Regulation of pyruvate dehydrogenase (PDH) complex	4.97062	1e-05	1.07e-05	1	PDHA1,DLAT,PDHB
REAC:1433557	Signaling by SCF-KIT	4.78781	2e-05	1.63e-05	1	STAT1,PIP4K2A,JAK1,MYD88,IRAK1,HDAC2,IRAK4
REAC:186797	Signaling by PDGF	4.5867	3e-05	2.59e-05	1	STAT1,PIP4K2A,JAK1,MYD88,IRAK1,HDAC2,IRAK4
REAC:6783589	Interleukin-6 family signaling	4.40231	4e-05	3.96e-05	1	TYK2,STAT1,JAK1
REAC:975871	MyD88 cascade initiated on plasma membrane	4.38195	4e-05	4.15e-05	1	FOS,MYD88,IRAK1,IRAK4
REAC:975138	TRAF6 mediated induction of NFkB and MAP kinases upon TLR7/8 or 9 activation	4.27003	5e-05	5.37e-05	1	FOS,MYD88,IRAK1,IRAK4
REAC:975155	MyD88 dependent cascade initiated on endosome	4.25571	6e-05	5.55e-05	1	FOS,MYD88,IRAK1,IRAK4
REAC:6811558	PI5P, PP2A and IER3 Regulate PI3K/AKT Signaling	4.24872	6e-05	5.64e-05	1	PIP4K2A,MYD88,IRAK1,IRAK4
REAC:6804758	Regulation of TP53 Activity through Acetylation	4.21681	6e-05	6.07e-05	1	BRD1,PIP4K2A,HDAC2
REAC:389661	Glyoxylate metabolism and glycine degradation	4.19044	6e-05	6.45e-05	1	PDHA1,DLAT,PDHB
REAC:199418	Negative regulation of the PI3K/AKT network	4.16877	7e-05	6.78e-05	1	PIP4K2A,MYD88,IRAK1,IRAK4
REAC:157118	Signaling by NOTCH	3.88606	0.00013	0.00013	1	CREBBP,HIF1A,FBXW7,HDAC2
REAC:5654736	Signaling by FGFR1	3.8729	0.00013	0.000134	1	PIP4K2A,JAK1,MYD88,IRAK1,HDAC2,IRAK4
REAC:5362517	Signaling by Retinoic Acid	3.86646	0.00014	0.000136	1	PDHA1,DLAT,PDHB
REAC:1368108	BMAL1:CLOCK,NPAS2 activates circadian gene expression	3.84771	0.00014	0.000142	1	CREBBP,HIF1A,NCOA6
REAC:198203	PI3K/AKT activation	3.84771	0.00014	0.000142	1	PIP4K2A,MYD88,IRAK1,HDAC2,IRAK4
REAC:2172127	DAP12 interactions	3.84771	0.00014	0.000142	1	PIP4K2A,JAK1,MYD88,IRAK1,HDAC2,IRAK4
REAC:2424491	DAP12 signaling	3.84771	0.00014	0.000142	1	PIP4K2A,JAK1,MYD88,IRAK1,HDAC2,IRAK4
REAC:177929	Signaling by EGFR	3.84771	0.00014	0.000142	1	PIP4K2A,JAK1,MYD88,IRAK1,HDAC2,IRAK4
REAC:180292	GAB1 signalosome	3.84771	0.00014	0.000142	1	PIP4K2A,MYD88,IRAK1,HDAC2,IRAK4
REAC:1250342	PI3K events in ERBB4 signaling	3.84771	0.00014	0.000142	1	PIP4K2A,MYD88,IRAK1,HDAC2,IRAK4
REAC:1257604	PIP3 activates AKT signaling	3.84771	0.00014	0.000142	1	PIP4K2A,MYD88,IRAK1,HDAC2,IRAK4
REAC:190236	Signaling by FGFR	3.82681	0.00015	0.000149	1	PIP4K2A,JAK1,MYD88,IRAK1,HDAC2,IRAK4
REAC:2029482	Regulation of actin dynamics for phagocytic cup formation	3.82681	0.00015	0.000149	1	NCKAP1L,ABI1,WASF2,CYFIP1
REAC:187037	NGF signalling via TRKA from the plasma membrane	3.78781	0.00016	0.000163	1	PIP4K2A,JAK1,MYD88,IRAK1,HDAC2,IRAK4
REAC:2262752	Cellular responses to stress	3.75945	0.00017	0.000174	1	CREBBP,HIF1A,DNAJB6,CDKN2C,HSPA13,FOS
REAC:983168	Antigen processing: Ubiquitination & Proteasome degradation	3.67985	0.00021	0.000209	1	FBXW7,DET1,RNF111,RNF25,SIAH2
REAC:2894862	Constitutive Signaling by NOTCH1 HD+PEST Domain Mutants	3.64975	0.00022	0.000224	1	CREBBP,FBXW7,HDAC
REAC:5633007	Regulation of TP53 Activity	3.64975	0.00022	0.000224	1	TP73,BRD1,PIP4K2A,HDAC2
REAC:112411	MAPK1 (ERK2) activation	3.64975	0.00022	0.000224	1	TYK2,JAK1
REAC:2029480	Fcgamma receptor (FCGR) dependent phagocytosis	3.63078	0.00023	0.000234	1	NCKAP1L,ABI1,WASF2,CYFIP1
REAC:110056	MAPK3 (ERK1) activation	3.58004	0.00026	0.000263	1	TYK2,JAK1
REAC:1428517	The citric acid (TCA) cycle and respiratory electron transport	3.58004	0.00026	0.000263	1	MPC1,PDHA1,DLAT,PDHB
REAC:194138	Signaling by VEGF	3.58004	0.00026	0.000263	1	NCKAP1L,ABI1,WASF2,JAK1,CYFIP1
REAC:2730905	Role of LAT2/NTAL/LAB on calcium mobilization	3.46597	0.00034	0.000342	1	PIP4K2A,MYD88,IRAK1,HDAC2,IRAK4
REAC:400253	Circadian Clock	3.41005	0.00039	0.000389	1	CREBBP,HIF1A,NCOA6
REAC:170834	Signaling by TGF-beta Receptor Complex	3.39686	0.0004	0.000401	1	UCHL5,RNF111,JUNB
REAC:209543	p75NTR recruits signalling complexes	3.37161	0.00043	0.000425	1	MYD88,IRAK1
REAC:877312	Regulation of IFNG signaling	3.3098	0.00049	0.00049	1	STAT1,JAK1
REAC:1236974	ER-Phagosome pathway	3.21968	0.0006	0.000603	1	TLR2,MYD88,TLR1
REAC:193639	p75NTR signals via NF-kB	3.20481	0.00062	0.000624	1	MYD88,IRAK1
REAC:877300	Interferon gamma signaling	3.1463	0.00071	0.000714	1	STAT1,IRF8,JAK1
REAC:194315	Signaling by Rho GTPases	3.14267	0.00072	0.00072	1	NCKAP1L,ABI1,WASF2,MKL1,CYFIP1
REAC:193704	p75 NTR receptor-mediated signalling	3.05998	0.00087	0.000871	1	MYD88,IRAK1,HDAC2
REAC:166166	MyD88-independent TLR3/TLR4 cascade	3.05601	0.00088	0.000879	1	FOS,MYD88,IRAK1
REAC:937061	TRIF-mediated TLR3/TLR4 signaling	3.05601	0.00088	0.000879	1	FOS,MYD88,IRAK1
REAC:6803204	TP53 Regulates Transcription of Genes Involved in Cytochrome C Release	3.04287	0.00091	0.000906	1	CREBBP,TP73
REAC:1236975	Antigen processing-Cross presentation	3.04287	0.00091	0.000906	1	TLR2,MYD88,TLR1
REAC:3371556	Cellular response to heat stress	3.03433	0.00092	0.000924	1	CREBBP,DNAJB6,HSPA13
REAC:112409	RAF-independent MAPK1/3 activation	2.93181	0.00117	0.00117	1	TYK2,JAK1
REAC:1368082	RORA activates gene expression	2.79317	0.00161	0.00161	1	CREBBP,NCOA6
REAC:3108232	SUMO E3 ligases SUMOylate target proteins	2.78781	0.00163	0.00163	1	STAG2,SATB1,HDAC2
REAC:2032785	YAP1- and WWTR1 (TAZ)-stimulated gene expression	2.74715	0.00179	0.00179	1	CREBBP,NCOA6
REAC:5669034	TNFs bind their physiological receptors	2.74715	0.00179	0.00179	1	TNFRSF1B,TNFRSF1A
REAC:3371568	Attenuation phase	2.74715	0.00179	0.00179	1	CREBBP,DNAJB6
REAC:2990846	SUMOylation	2.74473	0.0018	0.0018	1	STAG2,SATB1,HDAC2
REAC:445989	TAK1 activates NFkB by phosphorylation and activation of IKKs complex	2.72584	0.00188	0.00188	1	MYD88,IRAK1
REAC:2173796	SMAD2/SMAD3:SMAD4 heterotrimer regulates transcription	2.67366	0.00212	0.00212	1	RNF111,JUNB
REAC:3214847	HATs acetylate histones	2.65561	0.00221	0.00221	1	CREBBP,BRD1,MSL2
REAC:933541	TRAF6 mediated IRF7 activation	2.65365	0.00222	0.00222	1	CREBBP,MYD88
REAC:3371571	HSF1-dependent transactivation	2.51286	0.00307	0.00307	1	CREBBP,DNAJB6
REAC:5663202	Diseases of signal transduction	2.47886	0.00332	0.00332	1	CREBBP,FBXW7,STAT1,HDAC2
REAC:2426168	Activation of gene expression by SREBF (SREBP)	2.45593	0.0035	0.0035	1	CREBBP,NCOA6
REAC:1461957	Beta defensins	2.4389	0.00364	0.00364	1	TLR2,TLR1
REAC:2173793	Transcriptional activity of SMAD2/SMAD3:SMAD4 heterotrimer	2.42597	0.00375	0.00375	1	RNF111,JUNB
REAC:5633008	TP53 Regulates Transcription of Cell Death Genes	2.42597	0.00375	0.00375	1	CREBBP,TP73
REAC:1461973	Defensins	2.27003	0.00537	0.00537	1	TLR2,TLR1
REAC:1655829	Regulation of cholesterol biosynthesis by SREBP (SREBF)	2.24185	0.00573	0.00573	1	CREBBP,NCOA6
REAC:168928	RIG-I/MDA5 mediated induction of IFN-alpha/beta pathways	2.22988	0.00589	0.00589	1	CREBBP,MYD88
REAC:2151201	Transcriptional activation of mitochondrial biogenesis	2.21825	0.00605	0.00605	1	CREBBP,NCOA6
REAC:450294	MAP kinase activation in TLR cascade	2.13608	0.00731	0.00731	1	FOS,IRAK1
REAC:4551638	SUMOylation of chromatin organization proteins	2.04963	0.00892	0.00892	1	SATB1,HDAC2
REAC:3214841	PKMTs methylate histone lysines	2.04769	0.00896	0.00896	1	KMT2C,KMT2D
REAC:1834949	Cytosolic sensors of pathogen-associated DNA	2.04769	0.00896	0.00896	1	CREBBP,MYD88
REAC:448424	Interleukin-17 signaling	2.04769	0.00896	0.00896	1	FOS,IRAK1
REAC:1169410	Antiviral mechanism by IFN-stimulated genes	2.03386	0.00925	0.00925	1	STAT1,JAK1
REAC:1169408	ISG15 antiviral mechanism	2.03386	0.00925	0.00925	1	STAT1,JAK1
REAC:3371453	Regulation of HSF1-mediated heat shock response	1.93554	0.0116	0.0116	1	DNAJB6,HSPA13
REAC:201722	Formation of the beta-catenin:TCF transactivating complex	1.86328	0.0137	0.0137	1	CREBBP,KMT2D
REAC:1592230	Mitochondrial biogenesis	1.83863	0.0145	0.0145	1	CREBBP,NCOA6
REAC:5668541	TNFR2 non-canonical NF-kB pathway	1.79588	0.016	0.016	1	TNFRSF1B,TNFRSF1A
REAC:2559582	Senescence-Associated Secretory Phenotype (SASP)	1.73755	0.0183	0.0183	1	CDKN2C,FOS
REAC:1989781	PPARA activates gene expression	1.67778	0.021	0.021	1	CREBBP,NCOA6
REAC:400206	Regulation of lipid metabolism by Peroxisome proliferator-activated receptor alpha (PPARalpha)	1.65956	0.0219	0.0219	1	CREBBP,NCOA6
REAC:2559580	Oxidative Stress Induced Senescence	1.63827	0.023	0.023	1	CDKN2C,FOS
REAC:71291	Metabolism of amino acids and derivatives	1.63639	0.0231	0.0231	1	PDHA1,DLAT,PDHB
REAC:453279	Mitotic G1-G1/S phases	1.53313	0.0293	0.0293	1	CDKN2C,DYRK1A
REAC:109581	Apoptosis	1.45842	0.0348	0.0348	1	TP73,SATB1
REAC:5357801	Programmed Cell Death	1.44733	0.0357	0.0357	1	TP73,SATB1
REAC:2559583	Cellular Senescence	1.3536	0.0443	0.0443	1	CDKN2C,FOS
