## Supplementary material for "High-throughput CRISPR screens to dissect macrophage-*Shigella* interactions": Table S2

### Sheet: Sheet1
Table S2. Positive genetic hits associated biological pathways from the genome-wide CRISPRi screen in S. flexneri infection. Related to Figure 2.
GO.ID	Description	p val -log10	p.Val	FDR	Phenotype	Genes
REAC:4839726	Chromatin organization	5.90309	1.25e-06	1.25e-06	1	CREBBP,KDM4A,SAP18,DPY30,EP400,UTY
REAC:3247509	Chromatin modifying enzymes	5.90309	1.25e-06	1.25e-06	1	CREBBP,KDM4A,SAP18,DPY30,EP400,UTY
REAC:975110	TRAF6 mediated IRF7 activation in TLR7/8 or 9 signaling	5.66154	2.18e-06	2.18e-06	1	MYD88,TRAF6,IRAK1
REAC:209543	p75NTR recruits signalling complexes	5.54821	2.83e-06	2.83e-06	1	MYD88,TRAF6,IRAK1
REAC:975871	MyD88 cascade initiated on plasma membrane	5.41229	3.87e-06	3.87e-06	1	MAPK9,MYD88,TRAF6,IRAK1
REAC:181438	Toll Like Receptor 2 (TLR2) Cascade	5.41229	3.87e-06	3.87e-06	1	MAPK9,MYD88,TRAF6,IRAK1
REAC:166058	MyD88:Mal cascade initiated on plasma membrane	5.41229	3.87e-06	3.87e-06	1	MAPK9,MYD88,TRAF6,IRAK1
REAC:975155	MyD88 dependent cascade initiated on endosome	5.41229	3.87e-06	3.87e-06	1	MAPK9,MYD88,TRAF6,IRAK1
REAC:975138	TRAF6 mediated induction of NFkB and MAP kinases upon TLR7/8 or 9 activation	5.41229	3.87e-06	3.87e-06	1	MAPK9,MYD88,TRAF6,IRAK1
REAC:450321	JNK (c-Jun kinases) phosphorylation and activation mediated by activated human TAK1	5.41229	3.87e-06	3.87e-06	1	MAPK9,TRAF6,IRAK1
REAC:193639	p75NTR signals via NF-kB	5.41229	3.87e-06	3.87e-06	1	MYD88,TRAF6,IRAK1
REAC:180292	GAB1 signalosome	5.35262	4.44e-06	4.44e-06	1	LAMTOR3,LAMTOR2,MYD88,TRAF6,IRAK1
REAC:198203	PI3K/AKT activation	5.35262	4.44e-06	4.44e-06	1	LAMTOR3,LAMTOR2,MYD88,TRAF6,IRAK1
REAC:1257604	PIP3 activates AKT signaling	5.35262	4.44e-06	4.44e-06	1	LAMTOR3,LAMTOR2,MYD88,TRAF6,IRAK1
REAC:445989	TAK1 activates NFkB by phosphorylation and activation of IKKs complex	5.27327	5.33e-06	5.33e-06	1	MYD88,TRAF6,IRAK1
REAC:933541	TRAF6 mediated IRF7 activation	5.18709	6.5e-06	6.5e-06	1	CREBBP,MYD88,TRAF6
REAC:5663213	RHO GTPases Activate WASPs and WAVEs	5.06601	8.59e-06	8.59e-06	1	NCKAP1L,BRK1,CYFIP1
REAC:194138	Signaling by VEGF	5.06601	8.59e-06	8.59e-06	1	LAMTOR3,LAMTOR2,NCKAP1L,BRK1,CYFIP1
REAC:168898	Toll-Like Receptors Cascades	4.95861	1.1e-05	1.1e-05	1	MAPK9,MYD88,TRAF6,IRAK1
REAC:2730905	Role of LAT2/NTAL/LAB on calcium mobilization	4.95861	1.1e-05	1.1e-05	1	LAMTOR3,LAMTOR2,MYD88,TRAF6,IRAK1
REAC:168928	RIG-I/MDA5 mediated induction of IFN-alpha/beta pathways	4.61979	2.4e-05	2.4e-05	1	CREBBP,MYD88,TRAF6
REAC:1433557	Signaling by SCF-KIT	4.61979	2.4e-05	2.4e-05	1	LAMTOR3,LAMTOR2,MYD88,TRAF6,IRAK1
REAC:1236394	Signaling by ERBB4	4.61979	2.4e-05	2.4e-05	1	LAMTOR3,LAMTOR2,MYD88,TRAF6,IRAK1
REAC:177929	Signaling by EGFR	4.56225	2.74e-05	2.74e-05	1	LAMTOR3,LAMTOR2,MYD88,TRAF6,IRAK1
REAC:450294	MAP kinase activation in TLR cascade	4.54975	2.82e-05	2.82e-05	1	MAPK9,TRAF6,IRAK1
REAC:186797	Signaling by PDGF	4.5391	2.89e-05	2.89e-05	1	LAMTOR3,LAMTOR2,MYD88,TRAF6,IRAK1
REAC:190236	Signaling by FGFR	4.5391	2.89e-05	2.89e-05	1	LAMTOR3,LAMTOR2,MYD88,TRAF6,IRAK1
REAC:187037	NGF signalling via TRKA from the plasma membrane	4.50585	3.12e-05	3.12e-05	1	LAMTOR3,LAMTOR2,MYD88,TRAF6,IRAK1
REAC:2262752	Cellular responses to stress	4.48413	3.28e-05	3.28e-05	1	CREBBP,MAPK9,LAMTOR3,LAMTOR2,EP400
REAC:448424	Interleukin-17 signaling	4.43297	3.69e-05	3.69e-05	1	MAPK9,TRAF6,IRAK1
REAC:937039	IRAK1 recruits IKK complex	4.2668	5.41e-05	5.41e-05	1	TRAF6,IRAK1
REAC:975144	IRAK1 recruits IKK complex upon TLR7/8 or 9 stimulation	4.2668	5.41e-05	5.41e-05	1	TRAF6,IRAK1
REAC:6811558	PI5P, PP2A and IER3 Regulate PI3K/AKT Signaling	4.07417	8.43e-05	8.43e-05	1	MYD88,TRAF6,IRAK1
REAC:193704	p75 NTR receptor-mediated signalling	4.04721	8.97e-05	8.97e-05	1	MYD88,TRAF6,IRAK1
REAC:209560	NF-kB is activated and signals survival	4.04721	8.97e-05	8.97e-05	1	TRAF6,IRAK1
REAC:199418	Negative regulation of the PI3K/AKT network	4.00174	9.96e-05	9.96e-05	1	MYD88,TRAF6,IRAK1
REAC:450302	activated TAK1 mediates p38 MAPK activation	3.72125	0.00019	0.00019	1	TRAF6,IRAK1
REAC:3700989	Transcriptional Regulation by TP53	3.70333	0.000198	0.000198	1	CREBBP,TP73,LAMTOR3,LAMTOR2
REAC:6803204	TP53 Regulates Transcription of Genes Involved in Cytochrome C Release	3.69037	0.000204	0.000204	1	CREBBP,TP73
REAC:2029482	Regulation of actin dynamics for phagocytic cup formation	3.61798	0.000241	0.000241	1	NCKAP1L,BRK1,CYFIP1
REAC:166208	mTORC1-mediated signalling	3.5784	0.000264	0.000264	1	LAMTOR3,LAMTOR2
REAC:933542	TRAF6 mediated NF-kB activation	3.47625	0.000334	0.000334	1	MYD88,TRAF6
REAC:1368082	RORA activates gene expression	3.44855	0.000356	0.000356	1	CREBBP,NCOA6
REAC:2029480	Fcgamma receptor (FCGR) dependent phagocytosis	3.43063	0.000371	0.000371	1	NCKAP1L,BRK1,CYFIP1
REAC:5669034	TNFs bind their physiological receptors	3.40894	0.00039	0.00039	1	TNFRSF1A,EDA2R
REAC:380972	Energy dependent regulation of mTOR by LKB1-AMPK	3.40894	0.00039	0.00039	1	LAMTOR3,LAMTOR2
REAC:168638	NOD1/2 Signaling Pathway	3.35556	0.000441	0.000441	1	TRAF6,IRAK1
REAC:165159	mTOR signalling	3.14327	0.000719	0.000719	1	LAMTOR3,LAMTOR2
REAC:109703	PKB-mediated events	3.12726	0.000746	0.000746	1	LAMTOR3,LAMTOR2
REAC:2426168	Activation of gene expression by SREBF (SREBP)	3.11182	0.000773	0.000773	1	CREBBP,NCOA6
REAC:5633008	TP53 Regulates Transcription of Cell Death Genes	3.07624	0.000839	0.000839	1	CREBBP,TP73
REAC:1368108	BMAL1:CLOCK,NPAS2 activates circadian gene expression	3.04287	0.000906	0.000906	1	CREBBP,NCOA6
REAC:168643	Nucleotide-binding domain, leucine rich repeat containing receptor (NLR) signaling pathways	3.02919	0.000935	0.000935	1	TRAF6,IRAK1
REAC:71406	Pyruvate metabolism and Citric Acid (TCA) cycle	2.97881	0.00105	0.00105	1	CS,DLAT
REAC:3214842	HDMs demethylate histones	2.96658	0.00108	0.00108	1	KDM4A,UTY
REAC:1655829	Regulation of cholesterol biosynthesis by SREBP (SREBF)	2.90658	0.00124	0.00124	1	CREBBP,NCOA6
REAC:2151201	Transcriptional activation of mitochondrial biogenesis	2.88273	0.00131	0.00131	1	CREBBP,NCOA6
REAC:195258	RHO GTPase Effectors	2.75945	0.00174	0.00174	1	NCKAP1L,BRK1,CYFIP1
REAC:1632852	Macroautophagy	2.72584	0.00188	0.00188	1	LAMTOR3,LAMTOR2
REAC:1834949	Cytosolic sensors of pathogen-associated DNA	2.70553	0.00197	0.00197	1	CREBBP,MYD88
REAC:400253	Circadian Clock	2.69897	0.002	0.002	1	CREBBP,NCOA6
REAC:2871796	FCERI mediated MAPK activation	2.62525	0.00237	0.00237	1	MAPK9,LAMTOR3,LAMTOR2
REAC:5628897	TP53 Regulates Metabolic Genes	2.52433	0.00299	0.00299	1	LAMTOR3,LAMTOR2
REAC:1592230	Mitochondrial biogenesis	2.47366	0.00336	0.00336	1	CREBBP,NCOA6
REAC:5668541	TNFR2 non-canonical NF-kB pathway	2.42597	0.00375	0.00375	1	TNFRSF1A,EDA2R
REAC:194315	Signaling by Rho GTPases	2.35952	0.00437	0.00437	1	NCKAP1L,BRK1,CYFIP1
REAC:1989781	PPARA activates gene expression	2.30715	0.00493	0.00493	1	CREBBP,NCOA6
REAC:400206	Regulation of lipid metabolism by Peroxisome proliferator-activated receptor alpha (PPARalpha)	2.29843	0.00503	0.00503	1	CREBBP,NCOA6
REAC:3214847	HATs acetylate histones	2.19314	0.00641	0.00641	1	CREBBP,EP400
REAC:5621481	C-type lectin receptors (CLRs)	2.17914	0.00662	0.00662	1	CREBBP,TRAF6
REAC:1428517	The citric acid (TCA) cycle and respiratory electron transport	2.04721	0.00897	0.00897	1	CS,DLAT
REAC:2559583	Cellular Senescence	1.9393	0.0115	0.0115	1	MAPK9,EP400
REAC:535734	Fatty acid, triacylglycerol, and ketone body metabolism	1.86012	0.0138	0.0138	1	CREBBP,NCOA6
REAC:5218921	VEGFR2 mediated cell proliferation	1.84164	0.0144	0.0144	1	LAMTOR3,LAMTOR2
REAC:5683057	MAPK family signaling cascades	1.75203	0.0177	0.0177	1	LAMTOR3,LAMTOR2
REAC:1852241	Organelle biogenesis and maintenance	1.59007	0.0257	0.0257	1	CREBBP,NCOA6
REAC:881907	Gastrin-CREB signalling pathway via PKC and MAPK	1.48017	0.0331	0.0331	1	LAMTOR3,LAMTOR2
