## Supplementary material for "High-throughput CRISPR screens to dissect macrophage-*Shigella* interactions": Table S3

### Sheet: Sheet1
Table S3. Positive genetic hits from the genome-wide CRISPR-Cas9 knockout screen in S. flexneri infection. Related to Figure 2.
Gene Symbol	Average LFC	Average -log(p-values)	Number of perturbations	Perturbations	Individual LFCs	Ascending ranks	Individual ascending -log(p-values)	Descending ranks	Individual descending -log(p-values)
MSL2	4.89302	8.05584	4	GCTACTGTGTCACAAACGGG;GTATATAACACAGACTACAC;ACTGCCAATAGCAATGCTGA;CCAATTTCTACCATTATCCG	3.64;4.4;5.53;6.0	77339;77404;77436;77439	8.05E+00;5.88E+00;3.59E+00;4.49E-05	3;6;38;103	1.15E+01;9.36E+00;7.52E+00;3.81E+00
IRAK4	4.17641	6.95104	4	CTACGTAAATAACACAACTG;TGTAAACATATACTAAGCAG;CTCATGTGCCAAGAAAGTGG;CCTGGGAGCAAAAGACTCGC	2.45;4.37;4.72;5.17	76902;77403;77424;77433	5.88E+00;5.85E+00;3.06E+00;1.79E-04	9;18;39;540	9.33E+00;8.63E+00;6.51E+00;3.33E+00
HDAC2	4.08376	6.3365	4	TCAAAGAGTCCATCAAACAC;TACAACAGATCGTGTAATGA;CCTCCTCCAAGCATCAGTAA;GATGTATCAACCTAGTGCTG	0.66;4.65;4.95;6.07	71634;77418;77430;77440	6.30E+00;3.25E+00;2.81E+00;2.24E-05	2;12;24;5808	9.98E+00;6.88E+00;4.50E+00;3.99E+00
FBXW7	4.05269	7.03022	4	GTTGGAGTAGAACCTAGACC;ACAGAATTGATACTAACTGG;AAGAGCGGACCTCAGAACCA;ACATTAGTGGGACATACAGG	3.47;3.53;4.45;4.76	77317;77325;77409;77426	7.80E+00;4.88E+00;2.78E+00;3.37E-04	16;33;117;125	1.12E+01;7.87E+00;5.98E+00;3.08E+00
IRAK1	4.02892	7.01415	4	ATTTATCCCACAGAAAGACC;GATCAACCGCAACGCCCGTG;AGGAGTACATCAAGACGGGA;ACACGGTGTATGCTGTGAAG	3.37;3.9;4.11;4.73	77291;77372;77391;77425	7.55E+00;5.33E+00;2.59E+00;3.59E-04	17;51;70;151	1.09E+01;8.55E+00;5.59E+00;3.06E+00
MYD88	3.88528	6.5648	4	GGCTGAGAAGCCTTTACAGG;ACCACACTTGATGACCCCCT;CTGCTCTCAACATGCGAGTG;CTCGAGCAGTCGGCCTACAG	2.7;3.73;4.43;4.68	77060;77348;77406;77421	6.33E+00;5.07E+00;2.74E+00;4.49E-04	21;36;94;382	9.23E+00;8.16E+00;5.90E+00;2.97E+00
IRF8	3.7147	6.41012	4	GCGTAACCTCGTCTTCCAAG;CTTCTGTGGACGATTACATG;ATGGCTCGGAAATGTCCAGT;TGAATGGTGCGCGTCGTAGG	2.98;3.25;4.1;4.52	77177;77268;77389;77415	6.81E+00;4.53E+00;2.57E+00;5.83E-04	27;53;174;265	9.87E+00;7.35E+00;5.56E+00;2.86E+00
TLR2	3.45436	5.9957	4	AAATCCTTACAAAACCCTAG;TACTAGTATTGAAAATCAGT;TGGAAACGTTAACAATCCGG;CTTTAAACTCCATTCCCTCA	2.66;3.2;3.5;4.45	77032;77252;77321;77411	6.24E+00;4.45E+00;2.21E+00;6.73E-04	31;121;190;410	9.11E+00;7.24E+00;4.84E+00;2.80E+00
SBNO2	3.18924	5.56069	4	CGAGTGCGTCTACAACCGCG;GGGCTCCCCAGTGACGACCG;CAACGACCTCAAGTACGATG;GCGCCGGTTCGCCTCCATCG	2.15;2.99;3.74;3.87	76608;77189;77351;77368	5.31E+00;4.20E+00;2.33E+00;1.64E-03	74;91;253;834	7.87E+00;6.86E+00;5.09E+00;2.42E+00
KMT2D	3.13264	5.74264	4	GGTGGAAATTCCCGCCAACG;CCTTCGAAGCGAAAGTACTG;TTCGGGGTAGACCTCCATAG;CCCCTATCCTAGTCCTACGG	2.59;3.24;3.3;3.4	76997;77262;77276;77298	6.13E+00;4.50E+00;2.07E+00;3.21E-03	144;166;180;445	8.97E+00;7.31E+00;4.56E+00;2.13E+00
PDAP1	3.12112	4.62622	4	ACTGGATCTGGACGGGCCAA;CATCGAGAACCCCAACCGGG;AAAAGCGCAAAGGCGTTGAA;GAGGCAGTATACAAGCCCTG	0.19;2.16;4.37;5.77	68240;76611;77402;77438	3.17E+00;2.70E+00;2.23E+00;6.73E-05	4;40;831;9202	5.81E+00;5.31E+00;3.70E+00;3.68E+00
RNF111	3.09104	4.9641	4	TAACAGTAGAAATCCTACTG;AACGAACTGCCATGTAAACA;TATGAGGATGTCCTAATGCA;AGATGGCTATGGATCAAGCA	-0.43;3.63;4.56;4.6	61565;77338;77416;77417	4.98E+00;2.89E+00;1.56E+00;5.38E-04	25;26;104;15877	8.03E+00;6.19E+00;2.89E+00;2.75E+00
SPEN	3.0599	5.36229	4	ACACATCGCAAAGCTCGCTG;GTTTGCCTACCTCGTGAACG;AAGGAGCGTCTATGCAACCA;GATATTACCCGGGAGGTACG	2.36;2.37;3.47;4.05	76826;76833;77313;77387	5.70E+00;3.44E+00;2.18E+00;1.21E-03	55;129;609;616	8.40E+00;5.72E+00;4.78E+00;2.55E+00
CREBBP	3.02356	4.8918	4	CTTAGCCCACTGATGAACGA;CAGGACGGTACTTACGTCTG;ATTGCCCCCCTCCAAACACG;CCGCAAATGACTGGTCACGC	1.41;2.09;3.91;4.69	75054;76532;77374;77422	3.95E+00;3.09E+00;2.46E+00;4.26E-04	20;68;910;2388	6.04E+00;5.34E+00;5.19E+00;2.99E+00
KMT2C	3.00836	4.99395	4	ATTCAGACATTAGGCCATCG;CTGTTGCCAATACACAATCA;GCACACGGTCTAGTTCTCAG;CCCATGCGACGACCTCCCCA	1.89;1.93;3.43;4.79	76202;76312;77306;77428	4.79E+00;2.91E+00;2.16E+00;2.92E-04	14;136;1130;1240	7.18E+00;4.91E+00;4.74E+00;3.14E+00
PDHB	2.99496	4.70827	4	GCGCTTTCACTGGACCGCGC;GCACTGCCCAGGCTTAAAGG;TATTGACACTCCCATATCAG;AAGGCCACCAGACATGTAGT	0.99;2.02;3.92;5.05	73411;76430;77375;77432	3.27E+00;3.00E+00;2.47E+00;2.02E-04	10;67;1012;4031	5.35E+00;5.13E+00;5.06E+00;3.29E+00
CDKN2C	2.94966	5.07829	4	ACAAACTAGTAAGTTGCTCT;GAATGACAGCGAAACCAGTT;ATGCACAAAATGGATTTGGA;GCAAAGTCTGTAAAGTGTCC	2.13;2.35;2.87;4.44	76578;76821;77143;77408	5.26E+00;3.42E+00;1.82E+00;7.40E-04	34;299;621;864	7.81E+00;5.69E+00;4.05E+00;2.76E+00
BAP1	2.90486	4.73654	4	GTCCATCAAGACTAGCAGCG;GAACCGTCAGACAGTACTAG;CACGGACGTATCATCCACCA;TCTACCCCATTGACCATGGT	1.43;1.99;3.42;4.78	75123;76397;77304;77427	3.98E+00;2.97E+00;2.15E+00;3.14E-04	15;138;1045;2319	6.10E+00;5.01E+00;4.72E+00;3.11E+00
DYRK1A	2.86721	4.60542	4	TTCAACCAAAATACACCCGA;TGAGAAACACCAATTTCCGA;TTACAGGAGTACAAACCACC;TCAGCAACCTCTAACTAACC	-2.17;2.78;5.25;5.61	36286;77104;77434;77437	3.95E+00;3.44E+00;5.51E-01;8.97E-05	5;8;338;41156	7.25E+00;6.48E+00;3.59E+00;1.10E+00
DNAJB6	2.60731	4.08807	4	GACTTCTTTGGGAATCGAAG;TCCTACAGAATTGTCGAGAA;GCCACTACCACCAAATGACG;GCATATGAAGTGCTGTCGGA	-1.67;2.23;3.75;6.11	44588;76694;77355;77441	3.26E+00;2.35E+00;7.55E-01;-0.00E+00	1;87;748;32854	5.45E+00;5.13E+00;4.29E+00;1.49E+00
TNFRSF1A	2.60208	4.60105	4	GTGGACCGGGACACCGTGTG;AAGACCAAAGAAAATGACCA;AGAGGTGCACGGTCCCATTG;GACCAGTCCAATAACCCCTG	1.84;1.95;2.88;3.75	76116;76333;77147;77352	4.71E+00;2.92E+00;1.82E+00;2.00E-03	90;295;1109;1326	7.07E+00;4.94E+00;4.06E+00;2.33E+00
PDHA1	2.48547	3.77551	4	AGCACTGATTACTACAAGAG;CTCTGCGAGAATTTCTCGGA;GTATGCCAAGAACTTCTACG;GATGCAGACTGTACGCCGAA	-0.46;1.34;3.75;5.31	61224;74846;77353;77435	2.34E+00;2.20E+00;1.54E+00;1.35E-04	7;89;2596;16218	5.11E+00;3.84E+00;3.44E+00;2.72E+00
MPC1	2.45631	4.28675	4	AGCAATGGGAAGACCCCAGT;AGTCTCCAGAGATTATCAGT;GCGGCGCTCGTCACCTCATG;TGTCAAAGAATAGCAACAGA	1.27;2.2;2.46;3.88	74624;76664;76914;77370	3.73E+00;3.23E+00;1.57E+00;1.59E-03	72;528;778;2818	5.76E+00;5.40E+00;3.56E+00;2.43E+00
HMGN2	2.37798	4.22786	4	ACTTACAGCAGACAACCTCG;TGCTAAGGGAGATAAAGCAA;TTGTTTCTTATAGGCTGAAG;GTTAGCACTTACCTTTGCAG	1.27;1.97;2.88;3.39	74607;76367;77145;77297	3.72E+00;2.95E+00;1.82E+00;3.23E-03	145;297;1075;2835	5.75E+00;4.98E+00;4.06E+00;2.13E+00
SATB1	2.29813	3.7803	4	TAGGTGTTGATACGAGCCCA;TATTCATAGATCTACTGACA;CATTGAATATGATTGCAAGG;ATGCTAAGTACCTGTGAAAG	0.57;0.9;3.81;3.9	71068;72987;77361;77373	2.69E+00;2.39E+00;1.75E+00;1.53E-03	69;81;4455;6374	5.19E+00;4.34E+00;3.14E+00;2.45E+00
ARID3A	2.26068	3.77195	4	ACAGCTCTACGAACTCGACG;ATAGACAGCAACCGACGGGA;AACTCACATGTCCTCGTCGG;GCTGTGGCGTGAGATCACCA	1.18;1.21;1.95;4.71	74246;74359;76336;77423	3.57E+00;2.06E+00;1.26E+00;4.04E-04	19;1106;3083;3196	5.54E+00;3.62E+00;3.01E+00;2.93E+00
STAG2	2.19349	4.12397	4	TGGAGATTATCCACTTACCA;AATACTAACCTTGAACCGAC;ATACCTTGTGGATAGCATGT;TTGGAAAACGAGCCAATGAG	1.6;1.96;2.07;3.13	75587;76358;76513;77233	4.27E+00;2.94E+00;1.34E+00;4.67E-03	209;929;1084;1855	6.48E+00;4.97E+00;3.07E+00;1.97E+00
PHIP	2.12353	3.61848	4	TCAACATCAACCAAAAAAGG;GTTCATTCACCACCAAACGT;AGCATTGAAACAGACTATCA;TAGGCTGCAAGCATGTTGTG	0.82;1.04;2.69;3.95	72561;73677;77049;77380	3.03E+00;1.89E+00;1.70E+00;1.37E-03	62;393;3765;4881	4.80E+00;3.82E+00;3.36E+00;2.50E+00
UTY	2.12282	3.80926	4	TGACTGTCAGCATCCCCCTG;AGTAGAAGTAGACCAAACCA;AGGATTCATAGAGAGTACCT;TCAGAACTTCTGTTGAACTG	1.47;1.51;1.57;3.94	75246;75334;75515;77379	4.05E+00;2.38E+00;1.04E+00;1.39E-03	63;1927;2108;2196	6.19E+00;4.11E+00;2.49E+00;2.45E+00
TYK2	2.05854	3.47527	4	CAGGCGGCCCTCATACACGT;TGAATGACGTGGCATCACTG;TTGGGCCTGAGCATCGAAGA;AATACCTAGCCACACTCGAG	-0.28;1.61;3.05;3.85	63281;75613;77206;77365	2.50E+00;1.92E+00;1.70E+00;1.71E-03	77;236;1829;14161	4.29E+00;4.26E+00;2.95E+00;2.40E+00
FBXO38	2.03124	3.55048	4	TTGTATGGGTTGTGTAGATG;CATGTTGGATAAGACCTCCA;TTCACCCTCGATACCTTGAG;CCAACTCGAGCACAACCCTA	0.26;1.86;2.28;3.73	68816;76152;76746;77350	2.79E+00;2.31E+00;1.46E+00;2.04E-03	92;696;1290;8626	4.74E+00;3.81E+00;3.32E+00;2.32E+00
TLR1	1.99808	3.66377	4	GCTTGAGGTTCACAGTAGGG;TAAGTGTCTCCAACTCAGTA;GGTCTTAGGAGAGACTTATG;GACAACTTGGTGTATAGACA	0.99;1.75;1.95;3.31	73405;75920;76334;77277	3.27E+00;2.65E+00;1.26E+00;3.68E-03	165;1108;1522;4037	5.13E+00;4.53E+00;2.92E+00;2.07E+00
TRERF1	1.99141	3.43232	4	GGATCCACCTCAACAACATG;CGGGCATGACCATAGGCGTG;ATGGATACCTCGAGGCAGGG;GCAACGTGACGGTCACCCCA	0.51;1.11;2.56;3.78	70641;73997;76977;77357	2.61E+00;1.97E+00;1.63E+00;1.89E-03	85;465;3445;6801	4.23E+00;3.67E+00;3.47E+00;2.36E+00
PIP4K2A	1.98172	3.65553	4	TGTGTTTCAGGGCTCTACAG;ACATAACAGGGATTTGAACA;GTTTAAGGAATACTGCCCGA;TGTGAAAACGAGCTCCACTG	-0.35;2.41;2.88;2.99	62447;76876;77151;77185	3.50E+00;1.83E+00;1.63E+00;5.75E-03	257;291;566;14995	5.81E+00;4.08E+00;2.85E+00;1.88E+00
DLAT	1.96869	3.63686	4	AGTCACGCTGTTGCGACGAG;ATACAGATGATCGCTCCGAT;ACTGTGCCCATGGTCATGGT;AGATGGTAGAATCACCAAGA	1.15;1.41;2.07;3.24	74155;75060;76511;77263	3.53E+00;2.27E+00;1.33E+00;4.00E-03	179;931;2382;3287	5.49E+00;3.95E+00;3.07E+00;2.04E+00
WASF2	1.92699	3.47405	4	GAAGCAGAGTCTGACTGTGG;GGGCCTGGTGGAGAGCCTAG;AGCCAGCCATTACCTGTAAG;TCGGTCGACCCTCTCAGCAA	0.91;1.46;1.75;3.59	72996;75196;75927;77333	3.15E+00;2.32E+00;1.13E+00;2.42E-03	109;1515;2246;4446	4.96E+00;4.02E+00;2.66E+00;2.25E+00
BRD1	1.9207	3.56522	4	TGTTCTATAGAGCCGCGGTG;GAGGCCTCTGAATATTTACG;GCAGCAGTCTCTGATCGACG;AAGACAGATGACGACCGCTG	-0.03;2.06;2.8;2.85	66087;76489;77119;77135	3.05E+00;1.97E+00;1.78E+00;6.88E-03	307;323;953;11355	5.13E+00;3.99E+00;3.34E+00;1.80E+00
HSP90B1	1.86546	3.40097	4	TCTCGCGGGAAACATTCAAG;TTCTCTGGTCATTCCTACAC;AGACCACGTGGAGCAGATGT;CTTATCTGCTACAAGGAAGG	0.0;1.59;2.89;2.98	66388;75558;77155;77180	2.47E+00;2.00E+00;1.84E+00;5.86E-03	262;287;1884;10996	4.25E+00;4.09E+00;3.39E+00;1.87E+00
PAGR1	1.85245	3.16312	4	AGACACTGCGGCCAGTACGG;CTGGCCGTGGAGGATACCGG;TTGCAGCTCCAGAGTACCGT;GTGCGTGCCCTGCAGCGACG	-1.9;0.92;3.95;4.44	40923;73063;77381;77407	2.51E+00;1.77E+00;6.54E-01;7.63E-04	35;61;4379;36519	5.44E+00;3.17E+00;2.74E+00;1.31E+00
AHDC1	1.79933	3.12535	4	CAGAGGTAAAAAAACGACGG;TTGGGGCACCCACGCAAACG;GTCACCCCAAGTACGCCTTG;TCCGCCGCCCCAGCGATACG	0.14;1.16;1.87;4.03	67758;74205;76168;77385	2.16E+00;2.02E+00;1.20E+00;1.26E-03	57;1274;3237;9684	3.61E+00;3.55E+00;2.80E+00;2.53E+00
IKZF5	1.79663	3.39586	4	GAAGCAGAGGCTCTTCAGGG;AGTTACTTCGATCACTGCAG;ATCAGCTCTCGACTCTAGCA;GCAAAAACCACACCAACTGG	0.63;1.28;2.57;2.7	71443;74657;76982;77061	2.77E+00;2.14E+00;1.63E+00;8.55E-03	381;460;2785;5999	4.44E+00;3.75E+00;3.68E+00;1.71E+00
JAM2	1.77666	3.26372	4	GTTCCACTCAGAGCAGAAGA;GTCACAGCAGTAGAGTACCA;ATCCAGCTCCTGAATACACA;ATGTGACAAGAAGTGATGCG	-1.37;1.93;2.99;3.56	49161;76300;77184;77326	2.90E+00;1.88E+00;9.08E-01;2.58E-03	116;258;1142;28281	4.90E+00;4.18E+00;2.22E+00;1.75E+00
SLC7A3	1.74309	3.71222	4	CCCATCGGGATGGAACGCTG;GTACTTGCTCGGATCCACAC;ACCTGGTAGAAAGAGCACAG;AGATATGCCGAACCAGAACG	1.59;1.73;1.77;1.89	75554;75882;75969;76219	4.25E+00;2.63E+00;1.14E+00;2.76E-02	1223;1473;1560;1888	6.45E+00;4.50E+00;2.68E+00;1.22E+00
NCOA6	1.72891	3.37357	4	ACTGTTATGATACCCCCGGG;CGGAATCCTATGGTTCAACA;CCTAGGCCAAATTTAAACAG;AGGAACAGGCACCTGAGTTG	1.05;1.33;1.73;2.81	73690;74788;75898;77121	3.36E+00;2.18E+00;1.12E+00;7.19E-03	321;1544;2654;3752	5.26E+00;3.81E+00;2.64E+00;1.79E+00
TNFRSF1B	1.70456	3.21306	4	CTGCGTGTGTTGGGATCGTG;CACCGTGTGTGACTCCTGTG;AGGAACTGAAACATCAGACG;GGAAACTCAAGCCTGCACTC	-0.99;1.89;2.81;3.11	54418;76205;77123;77224	2.83E+00;1.79E+00;1.13E+00;4.87E-03	218;319;1237;23024	4.80E+00;4.00E+00;2.11E+00;1.95E+00
JUNB	1.6938	3.10661	4	CCGGAGTCTCAAAGCGCCTG;GGGTAAAAGTACTGTCCCGG;CTGAGGTTGGTGTAAACGGG;CACAGCTACGGGATACGGCC	-1.35;1.76;2.68;3.69	49444;75951;77041;77346	2.67E+00;1.69E+00;9.18E-01;2.13E-03	96;401;1491;27998	4.55E+00;3.80E+00;2.31E+00;1.77E+00
IFNAR2	1.66041	2.96916	4	CGTCATTGAAGAACAGTCAG;TGAGTGGAGAAGCACACACG;TGAAAGTGATAGCGATACTG;ATATCCATGGCTTCCAACGG	0.03;0.24;2.7;3.68	66828;68639;77059;77345	2.05E+00;1.71E+00;1.22E+00;2.15E-03	97;383;8803;10614	3.84E+00;3.45E+00;2.30E+00;2.28E+00
UCHL5	1.63756	3.35416	4	TTTATTATTTCAGGTTGCCG;GAATTAGATGGATTAAGAGA;ATGATTGGATCAGTGCAGTA;GTTACTGAACTGTACCCACC	-3.04;2.77;2.96;3.86	16979;77092;77170;77367	3.92E+00;1.86E+00;3.79E-01;1.66E-03	75;272;350;60463	6.44E+00;4.14E+00;2.41E+00;4.30E-01
GPR119	1.6279	3.15467	4	AGAGGGTCAGCACGAAGTGA;CATTGCTACTAACACACTAG;GCTACTTGAAGATCATGAGT;CTGGAGGTTATCGATCCCCA	-1.49;2.16;2.4;3.44	47253;76620;76871;77308	3.18E+00;1.54E+00;8.40E-01;2.99E-03	134;571;822;30189	5.33E+00;3.49E+00;2.16E+00;1.64E+00
TP73	1.61525	3.11536	4	GGGCGGAACGGATTCCAGCA;CATGCCTGTTTACAAGAAAG;AGAGATTATTGCCTTCCACG;GCTGGAAAGTGACCTCAAAG	0.4;1.23;1.97;2.86	69935;74443;76365;77137	2.48E+00;2.08E+00;1.27E+00;6.83E-03	305;1077;2999;7507	4.05E+00;3.65E+00;2.95E+00;1.81E+00
STAT1	1.59599	3.15553	4	TCCCATTACAGGCTCAGTCG;GACGTTGGAGATCACCACAA;CCTGATTAATGATGAACTAG;AGAACACGAGACCAATGGTG	-0.36;1.97;2.13;2.65	62387;76362;76569;77028	2.95E+00;1.63E+00;1.36E+00;9.29E-03	414;873;1080;15055	4.97E+00;3.13E+00;2.85E+00;1.68E+00
FAM107B	1.55801	2.98279	4	GAACAAACCAGAATTGCAGA;ACAGAAGAAGAAATCTGACT;ACAGGATTGATCAGTTTCTG;AAGATCTTGATGGTTCCGGG	0.05;1.14;2.08;2.96	67009;74094;76524;77168	2.07E+00;1.99E+00;1.34E+00;6.13E-03	274;918;3348;10433	3.51E+00;3.48E+00;3.08E+00;1.85E+00
MKL1	1.51802	3.01195	4	GAGCAGTGAGCGCTCCGAGG;AGACAGCTCTTCCTTCGATG;TCCCGGCTTGCCAGTCAGTG;TGGCGTAGGATGAGTCCATG	-2.04;2.11;2.25;3.75	38559;76546;76721;77354	3.11E+00;1.44E+00;5.98E-01;1.95E-03	88;721;896;38883	5.21E+00;3.29E+00;2.34E+00;1.20E+00
CYFIP1	1.47829	3.02096	4	GCAGATGATCCAGATCCGCG;AATCTACGAGAAAACCGTGG;AGGGCATCGACATCTCAATG;CACCGACAAGTACTCCAACA	-1.39;2.14;2.21;2.96	48758;76581;76670;77171	3.14E+00;1.41E+00;8.93E-01;6.07E-03	271;772;861;28684	5.27E+00;3.23E+00;1.86E+00;1.73E+00
PRR14L	1.43443	2.74726	4	ACAACCAGACATCTTGACAA;GGACTATCATGTGTAGAACT;GAGGTATTAAAACCCAAGCA;ACTGGGTTACTTAACTGTTG	0.07;0.7;1.65;3.32	67163;71880;75697;77281	2.09E+00;1.57E+00;1.08E+00;3.59E-03	161;1745;5562;10279	3.51E+00;2.86E+00;2.54E+00;2.08E+00
NCKAP1L	1.43278	2.96709	4	CAAAGTGAGCACAAATCAGG;GAAGATAGTATGTTCAAACA;TGAGAACCCTGACTTAGCCA;CATAGATGTCCGAAACAGCA	0.31;1.35;1.71;2.36	69228;74880;75838;76827	2.37E+00;2.21E+00;1.11E+00;1.38E-02	615;1604;2562;8214	3.90E+00;3.85E+00;2.61E+00;1.51E+00
IFNAR1	1.42081	3.03818	4	CTCCGCGTACAAGCATCTGA;GTACATTGTATAAAGACCAC;ATAATTGGATAAAATTGTCT;TAGATGACAACTTTATCCTG	0.32;1.6;1.78;1.99	69272;75579;76000;76387	2.48E+00;2.38E+00;1.15E+00;2.38E-02	1055;1442;1863;8170	4.27E+00;3.91E+00;2.70E+00;1.28E+00
ARR3	1.41924	2.91369	4	GCGACTACTGCACAAGCTAG;CTCTGCTCAGAGACTATGTG;ACTTCAAAGTCAATCCCACA;TTAAGTACTCAGGATCAACC	-0.03;1.28;2.07;2.35	66064;74664;76505;76823	2.14E+00;1.97E+00;1.33E+00;1.39E-02	619;937;2778;11378	3.75E+00;3.33E+00;3.07E+00;1.51E+00
LARP4B	1.41699	2.68203	4	CCAGTATGTGCCAATCACAA;TGCGTTGCTGACCACGTCTG;GGAACTTGCCTGCTTCGAGG;AATATCTGAATCTACCCCCG	-1.88;1.29;2.03;4.22	41216;74687;76455;77396	2.15E+00;1.31E+00;6.62E-01;1.01E-03	46;987;2755;36226	3.76E+00;3.02E+00;2.62E+00;1.32E+00
BCORL1	1.41387	2.80235	4	TCCCGCATCTGACAGCGCCG;GGAGGCGGGATATATACCAG;CTGGAACAAGCCCTGAATGG;TTCCCATTGACTGAACACCG	-0.49;1.1;2.29;2.75	60861;73956;76760;77079	1.96E+00;1.51E+00;1.47E+00;8.14E-03	363;682;3486;16581	3.46E+00;3.34E+00;2.68E+00;1.73E+00
JAK1	1.38071	2.76217	4	TGGTTTCATTCGAATGACGG;CACACTTACTCTCCACGTCG;CCGGAAGTAGCCATCTACCA;GCCTAGACAGCACCGTAATG	-2.57;1.64;2.3;4.16	27829;75681;76766;77392	2.53E+00;1.47E+00;4.23E-01;1.10E-03	50;676;1761;49613	4.34E+00;3.35E+00;2.59E+00;7.74E-01
ARMCX2	1.37665	3.07423	4	TGCAATAGCACCACCTCCCG;AAGTTGAAGTAGACGAACTG;GGGTGTCCGCGATCTCAGGA;CGGGGTGGCATCGCCTACCG	-3.5;2.28;3.08;3.65	7932;76747;77213;77340	3.33E+00;1.93E+00;5.28E-01;2.27E-03	102;229;695;69510	5.54E+00;4.28E+00;2.28E+00;1.88E-01
C16orf72	1.37281	2.68541	4	CCCTAACCGAGCTACTTCAA;GCCGTGGCCCAGCTCTACAA;TTTGTAGAGATTGGTGACGG;GCAATAAGGATGTGTTGGCT	-0.63;0.39;2.76;2.98	59096;69801;77089;77178	1.75E+00;1.39E+00;1.32E+00;5.91E-03	264;353;7641;18346	3.91E+00;2.50E+00;2.46E+00;1.87E+00
RNF25	1.32107	2.77133	4	GAGGCAAGATCATACACGAG;GGATTTCGGATAGAGATCTG;ACAGATAACAACATCCCTCA;AACGCAAGCGGCTCTACCAG	-0.68;1.57;1.88;2.52	58510;75506;76185;76954	2.45E+00;1.36E+00;1.21E+00;1.10E-02	488;1257;1936;18932	4.22E+00;2.82E+00;2.45E+00;1.61E+00
TNRC18	1.31091	2.80721	4	GCTCGGGCAACGCATCCATG;TGGTGCCCAAACCTCCAAAG;GGATAAGAAAGAGACACAAG;GTACTGACCATGTGCAACGG	0.23;1.05;1.78;2.18	68580;73709;75996;76640	2.28E+00;1.90E+00;1.15E+00;1.81E-02	802;1446;3733;8862	3.77E+00;3.37E+00;2.70E+00;1.40E+00
IL2RB	1.2867	2.53663	4	TTGGGAAGGACACCATTCCG;CAGGGTGACGATGTCAACTG;GCTGGGAAAAGAACTTCGAG;CCACAGATGCAACATAAGCT	-0.35;0.81;1.27;3.42	62505;72493;74599;77305	1.67E+00;1.64E+00;8.82E-01;3.05E-03	137;2843;4949;14937	3.01E+00;2.86E+00;2.15E+00;2.12E+00
TGFB1	1.27713	1.95269	2	TTGATGTCACCGGAGTTGTG;GAATGGTGGCCAGGTCACCT	1.04;1.52	73654;75374	1.03E+00;2.35E-02	2068;3788	2.62E+00;1.28E+00
MOSPD1	1.26783	2.88733	4	GATGTTCGATCCTGTCACTA;TGCATAAAATATGAGCTCCG;AAGTTTCCGAGCAAAGCCAA;AGTAAAGCCTCAGTGTTGTG	0.73;1.09;1.46;1.79	72047;73891;75207;76025	2.90E+00;1.94E+00;9.76E-01;3.21E-02	1417;2235;3551;5395	4.63E+00;3.43E+00;2.33E+00;1.16E+00
UHRF2	1.25765	2.51842	4	AATCTTCTCTGACAGGACCG;CTAAAGTAAAGAAAGCTCCG;TTTCCCACCACATACACGAC;CAGTCTGAATTAGACGTAGA	-0.05;0.26;1.52;3.3	65830;68845;75392;77274	1.94E+00;1.23E+00;1.01E+00;3.75E-03	168;2050;8597;11612	3.30E+00;2.40E+00;2.31E+00;2.06E+00
GRID2	1.25364	2.68041	4	CATCATGCAAGTAGACAGGT;AAATTGGAGAATAACATGCG;AGTGGGGGTACTACTTCGAA;TTCCCCAGAACATAAGTCAG	-0.52;1.18;2.03;2.32	60513;74262;76453;76789	2.03E+00;1.49E+00;1.31E+00;1.47E-02	653;989;3180;16929	3.58E+00;3.02E+00;2.64E+00;1.48E+00
SHOC2	1.25293	2.33833	4	TCATACCTATAGTATCTGGG;TAACATTTCTACTTTACCAG;TAGTTATACGATTAAAGCGA;GAGCTACATCCAGCGTAATG	-0.8;0.34;0.48;5.0	56968;69445;70451;77431	1.29E+00;1.26E+00;5.66E-01;2.24E-04	11;6991;7997;20474	3.25E+00;2.40E+00;2.31E+00;1.39E+00
DET1	1.24137	2.71556	4	AATCAGTGACCCCCAACCCA;ACGCACGTTCAAGTGTGACA;TAGTGTACTTGATAAACAGG;CAGCGGTCAGTGAATATCCG	-0.17;1.17;1.9;2.06	64519;74234;76250;76493	2.02E+00;1.81E+00;1.23E+00;2.14E-02	949;1192;3208;12923	3.56E+00;3.11E+00;2.86E+00;1.33E+00
ARHGEF9	1.21931	2.47448	4	GGGCCCAGCGATGTGCAGAA;GTGGGGCCAGATCGACGATG;CTCGGAGCTGATCTACACTG;GTTCAGTGACGAGCAACTGA	-0.83;0.92;1.53;3.25	56596;73072;75410;77265	1.77E+00;1.24E+00;1.01E+00;3.95E-03	177;2032;4370;20846	3.17E+00;2.41E+00;2.28E+00;2.04E+00
ELMOD2	1.19558	2.55457	4	ATACCTATGTAGGTGCACAA;TCAGAGGCATGGGCATACTT;GGCTATTACGACAGATGACT;TCTAGCGTTTAACTTCTTCG	0.34;0.34;1.17;2.93	69438;69475;74228;77162	2.40E+00;1.29E+00;8.35E-01;6.27E-03	280;3214;7967;8004	3.94E+00;2.41E+00;2.02E+00;1.84E+00
HIF1A	1.18237	2.8088	4	GGGTCAGCACTACTTCGAAG;AAGTGTACCCTAACTAGCCG;TTGTCCTTTAGTAAACACTA;TATGTGTGAATTACGTTGTG	0.75;0.9;1.51;1.56	72197;72970;75361;75498	2.94E+00;1.75E+00;1.00E+00;4.41E-02	1944;2081;4472;5245	4.68E+00;3.14E+00;2.39E+00;1.03E+00
HSPA13	1.17319	2.56268	4	TCGAGAGCCAACATATTCTG;TCTTTACTGAATAAACAAGG;ATACCAATCACTTTAGGAGT;ACTGACAATGATGTATATGT	-1.81;1.46;1.93;3.12	42391;75190;76291;77229	2.32E+00;1.25E+00;6.92E-01;4.76E-03	213;1151;2252;35051	4.02E+00;2.89E+00;1.96E+00;1.38E+00
OR5M10	1.16671	2.67478	4	GTAAAACTCAGTGATCACTA;CTACAAAGGAGAGGTGACCA;GGCGATCTACCTAATCACAC;TTAAGGAAGCCATACATGTA	0.28;0.79;1.77;1.83	68981;72400;75972;76107	2.33E+00;1.65E+00;1.14E+00;3.02E-02	1335;1470;5042;8461	3.85E+00;2.99E+00;2.68E+00;1.18E+00
SIAH2	1.13868	2.47329	4	CTTGTGGGCGTGCATGAGAT;GACCGGACACTCGAAGAGCG;TGCAGGAAGCACCAGGACAT;TCTTTGCAGTATGCCACCAC	-0.64;0.12;2.52;2.56	58975;67619;76955;76974	1.61E+00;1.38E+00;1.13E+00;1.05E-02	468;487;9823;18467	3.63E+00;2.49E+00;2.15E+00;1.62E+00
TCEAL8	1.13244	2.57623	4	AAAACCACAGAACATGCCAA;AGAGGAGGGCCGAATCAGCC;TTAAAGAGGACACACCCGTT;CCTGTGGTACATCCTCCAAA	-2.14;1.71;1.82;3.14	36798;75828;76093;77237	2.60E+00;1.18E+00;5.61E-01;4.58E-03	205;1349;1614;40644	4.45E+00;2.76E+00;1.98E+00;1.12E+00
MGAT4C	1.10008	1.83121	2	AGGAGACAAACAACTTATAA;TGTGGCAGCTAGGTAGCGAT	0.94;1.26	73156;74586	9.81E-01;3.26E-02	2856;4286	2.51E+00;1.15E+00
ABI1	1.08342	2.36688	4	GTTGTGTCGAGATATCTGCC;TCGCCACCCACTATTGGACC;GTTTCCGAATATACCTTACA;GAGTTACCAGAACCTGACTC	-1.76;0.47;2.38;3.25	43105;70405;76842;77264	1.52E+00;1.39E+00;7.12E-01;3.98E-03	178;600;7037;34337	3.45E+00;2.56E+00;2.04E+00;1.41E+00
FOS	1.07769	2.3795	4	GTAGTAAGAGAGGCTATCCC;GTCGAGATGGCAGTGACCGT;GGAAAAACTAGAGTTCATCC;GCTGACTGATACACTCCAAG	-2.62;-1.25;3.53;4.65	26801;50873;77324;77420	2.22E+00;5.16E-01;4.12E-01;4.71E-04	22;118;26569;50641	4.86E+00;2.94E+00;9.74E-01;7.38E-01
ZNF112	1.0703	2.41318	4	AAGTTCATAAGTGTTAAGAG;TCAGGAGTCAATTCAAACAG;CATTGGAGAGAAACCACGTA;AATGTGATAAGGGATTCAGT	-0.72;0.6;2.02;2.38	57989;71229;76433;76854	1.49E+00;1.32E+00;1.30E+00;1.32E-02	588;1009;6213;19453	3.00E+00;2.72E+00;2.40E+00;1.53E+00
BAIAP2L2	1.06773	2.25714	4	GTCCACAGCTCTGTCCGAGG;CCGCTGACTCTCAGACACGA;GCTCGAGTACCGCCACCGAG;TGCAGATGTCTGACACCCAG	-0.79;0.02;1.66;3.38	57093;66718;75729;77293	1.27E+00;1.08E+00;1.07E+00;3.32E-03	149;1713;10724;20349	2.55E+00;2.32E+00;2.12E+00;2.04E+00
TRAF6	1.06162	2.17841	4	ACAAAAGATGATAGTGTGGG;GAAGCAGTGCAAACGCCATG;TGAGCGTTATACCCGACTCT;ATGGTGAAATGTCCAAATGA	-1.02;-0.31;1.54;4.04	54065;63018;75431;77386	1.11E+00;1.02E+00;8.61E-01;1.23E-03	56;2011;14424;23377	2.54E+00;2.42E+00;2.08E+00;1.68E+00
TIRAP	1.06064	2.31481	4	CCCACACATGCGAGTGACAG;GGACACTATAGCGCCGCCTG;TCACCAGCCATCTTGCCTAG;GGCAGTGCTGCCTTCCAAGT	-1.81;0.5;2.14;3.42	42335;70584;76583;77303	1.41E+00;1.37E+00;6.91E-01;3.10E-03	139;859;6858;35107	3.14E+00;2.60E+00;2.15E+00;1.37E+00
DAPP1	1.05079	2.47993	4	TGCCGTCACATCCATTTGAG;CGGACAGATTCATAAATGGA;CCTGTCTCGCTTCCAATCAA;GAAGGTTACCTCACCAAACA	0.23;0.75;0.88;2.35	68566;72151;72858;76816	2.27E+00;1.61E+00;7.05E-01;1.41E-02	626;4584;5291;8876	3.76E+00;2.93E+00;1.73E+00;1.50E+00
KLHL42	1.04862	2.36417	4	ACAACCCCAGCACCAACGAG;ACGAGGAGATGACTGAGCGT;CATGGTCGTCCACTTCCACG;TGAGTGTTACAACCCCGAGC	-0.1;0.19;1.47;2.63	65342;68232;75244;77015	1.89E+00;1.18E+00;9.83E-01;9.58E-03	427;2198;9210;12100	3.22E+00;2.34E+00;2.23E+00;1.66E+00
IGSF10	1.04071	2.22561	4	TCATTGGTGCTAGACACACG;TCTCACCTATAGGATAACTG;GAGAGCAGTTACTGACAACG;GAATTAACACTCCAGCGACG	-0.28;0.0;0.78;3.66	63384;66369;72323;77342	1.71E+00;1.05E+00;6.67E-01;2.22E-03	100;5119;10988;14058	2.96E+00;2.29E+00;2.01E+00;1.64E+00
HTR1D	1.02841	2.34567	4	GGGAGATCTTGAGCGCCTGG;AGGATGATGAGCAACACCGA;CCCTGGAATACAGTAAACGC;AAGCGCTTCCCATAGAGTGA	-1.91;1.23;1.48;3.31	40743;74478;75252;77278	2.09E+00;9.84E-01;6.50E-01;3.66E-03	164;2190;2964;36699	3.67E+00;2.34E+00;2.07E+00;1.30E+00
PCDHGA4	1.00113	2.183	4	TGGGGATATAACAATATTGG;CGCGGGTAGGATAGACAGGG;GGAACGCGCTCTAGATCGCG;AAGTGCAATTACTGTACCCG	-2.43;0.41;1.77;4.26	30963;69974;75970;77401	1.34E+00;1.14E+00;4.61E-01;8.98E-04	41;1472;7468;46479	2.68E+00;2.67E+00;2.49E+00;8.87E-01
SMYD5	1.00065	2.51626	4	AGCCACTGAGCAATACCACC;GTGGGTAGTGAATACTCCTG;AATGCACTTTATCGCTACCG;CCATCTGGAGTGAACCACTG	0.29;0.7;1.45;1.57	69048;71881;75158;75512	2.34E+00;1.57E+00;9.67E-01;4.38E-02	1930;2284;5561;8394	3.86E+00;2.86E+00;2.31E+00;1.03E+00
