## Supplementary material for "High-throughput CRISPR screens to dissect macrophage-*Shigella* interactions": Table S4

### Sheet: Sheet1
Table S4. Positive genetic hits from the genome-wide CRISPRi screen in S. flexneri infection. Related to Figure 2.
Gene Symbol	Average LFC	Average -log(p-values)	Number of perturbations	Perturbations	Individual LFCs	Ascending ranks	Individual ascending -log(p-values)	Descending ranks	Individual descending -log(p-values)
TRAF6	8.12418	5.7937	3	GGAGCCTTCGCCACCTTCGC;AGCAGTGGCGTCCGCAGCTG;GCGGCCAGCGAAGGTGGCGA	6.53;7.6;10.24	56966;57005;57038	5.19E+00;2.63E+00;2.74E-04	13;46;85	8.50E+00;5.72E+00;3.17E+00
NELFE	7.27646	2.50974	2	CTAGGGTAAGGACAACCGCG;GGAAAACGCGGTAACCAAGG	-3.13;17.69	35983;57049	3.32E-01;1.52E-05	2;21068	4.15E+00;8.65E-01
IRAK1	7.07722	4.5502	3	GCGCCCGCCGCGGCCCTGAG;CCCGGCAGGTCCCGGCCCGG;GGACCTGCCGGGGCCTCTCA	1.8;7.11;12.32	55358;56991;57046	2.59E+00;2.51E+00;9.14E-05	5;60;1693	5.49E+00;4.58E+00;3.58E+00
PHF6	6.86301	5.34875	3	GAGCGGGGCTCTGTCGCCGG;GAATGAAAGGAAACAACCTC;TCCAGCAGTGCCTGAGAGCG	6.13;6.58;7.88	56934;56971;57016	4.91E+00;2.38E+00;7.77E-04	35;80;117	8.08E+00;5.24E+00;2.74E+00
MYD88	6.24038	3.9199	3	GGCTGCAGGAGGTCCCGGCG;CCGCCCGCCATGGCTGCAGG;CCTCCTGCAGCCATGGCGGG	-2.06;9.33;11.45	44878;57029;57043	2.96E+00;9.69E-01;1.60E-04	8;22;12173	6.37E+00;3.38E+00;2.01E+00
NCKAP1L	5.06537	4.28592	3	GACATGATGGCCACTGAGAG;AGCAGATGTCAAAGACATGA;GTCTGGTGCTCCTCTCTCAG	3.91;4.73;6.55	56600;56786;56967	3.73E+00;1.86E+00;1.90E-03	84;265;451	6.31E+00;4.19E+00;2.36E+00
TNFRSF1A	4.97259	4.32586	3	AAAATTAAAGCAGAGAGGAG;GAAAATTAAAGCAGAGAGGA;CTGGACTGAGGCTCCAGTTC	4.16;5.02;5.74	56659;56830;56911	3.86E+00;1.94E+00;3.18E-03	140;221;392	6.49E+00;4.35E+00;2.14E+00
KDM4A	4.96665	3.84682	3	CAGGAGCTGAGCCTAAGCCC;AAAGCAGTAGGATCGGCCAG;TCGCCTGCTGGAAAAGCAGT	-0.06;7.23;7.73	52549;56994;57013	2.53E+00;1.76E+00;8.45E-04	38;57;4502	5.53E+00;3.31E+00;2.70E+00
LAMTOR3	4.49451	3.27231	3	AGCTGTCCCTGAAGTGACAG;AAGTGACAGCGGAGAGAACC;TCAGGGACAGCTTTAAAGAC	0.09;3.03;10.37	52884;56224;57039	1.83E+00;1.37E+00;2.51E-04	12;827;4167	3.41E+00;3.21E+00;3.20E+00
DLAT	4.13066	3.56132	3	CAACGCCGCTGCTCTTGGAG;AGTGACCTCTCCAAGAGCAG;GGGGGGTTGGTGGCACTATG	1.4;4.56;6.43	54929;56755;56955	2.40E+00;1.81E+00;2.17E-03	96;296;2122	4.29E+00;4.10E+00;2.30E+00
NENF	3.77216	3.45781	3	CCATGGTGGGCCCCGCGCCG;ACCAGGGCCAGCGCTGCCAG;GCGCTGCGCGCTCACCATGG	2.34;3.06;5.92	55804;56240;56921	2.85E+00;1.38E+00;2.95E-03	130;811;1247	4.98E+00;3.22E+00;2.17E+00
CS	3.44971	3.08527	3	ACCTTGTCAACCCGTCGGCG;TTTCAACCTTGTCAACCCGT;GCCGCGCCGACGGGTTGACA	1.21;1.41;7.72	54717;54938;57012	2.32E+00;9.87E-01;8.68E-04	39;2113;2334	4.16E+00;2.69E+00;2.40E+00
ANKRD50	3.44637	2.33638	3	GCGAGCACGACCGATTCTGC;CGAGCACGACCGATTCTGCT;TCCAGCTTTCCCAGCAGAAT	-3.36;0.9;12.79	33528;54299;57047	8.83E-01;5.23E-01;6.85E-05	4;2752;23523	3.68E+00;2.18E+00;1.15E+00
MLF2	3.2379	1.6069	3	AGCTGTGGGAGGAGGCGGCG;GGGTCGCGGCCCGGAACGTG;TGGTCCGGGCTTGAGCTCCT	-6.24;-3.58;19.53	3316;30734;57050	8.11E-01;3.96E-01;-0.00E+00	1;26317;53735	4.28E+00;4.64E-01;7.80E-02
STH	3.11523	2.51348	2	TGAATCATCCACTCACACAG;AGTGTGGTCAGAGTTTACAG	1.98;4.25	55514;56679	1.28E+00;5.67E-03	372;1537	3.14E+00;1.89E+00
KIAA1211L	3.11128	3.09077	3	GAGCGCGCCGGGCGCAGGGC;GAAGCCGGCGCGCCTGCAGC;AAGCCGGCGCGCCTGCAGCT	0.54;3.72;5.08	53744;56533;56836	2.02E+00;1.57E+00;4.90E-03	215;518;3307	3.71E+00;3.61E+00;1.95E+00
EP400	2.95099	2.98969	3	GGCCGCGTCAGGAGGGCGGG;ATCCTCCCGCCCTCCTGACG;GAGCGCAGCCCTGAGGCCCA	-0.83;4.82;4.87	50491;56804;56808	1.89E+00;1.45E+00;5.54E-03	243;247;6560	4.25E+00;2.82E+00;1.90E+00
TP73	2.9142	2.72769	3	CGGGCGCGCGAGCCTCCGGG;CCGCCCGCGCACCCGCCCGG;AAGGGGACGCAGCGAAACCG	-0.47;1.54;7.68	51514;55091;57011	1.59E+00;1.02E+00;8.91E-04	40;1960;5537	3.04E+00;2.68E+00;2.47E+00
MAP2K7	2.87532	2.36724	3	CGGACTGACGGGCGGCCGGG;TGTTTGTCTGCCGGACTGAC;TTGTCTGCCGGACTGACGGG	-3.26;2.59;9.29	34595;55984;57027	1.27E+00;5.50E-01;5.25E-04	24;1067;22456	2.99E+00;2.90E+00;1.21E+00
C4orf17	2.86325	2.18839	3	AGGGAGCCACACAGGCTCCT;CTTACTCCAAGGAGCCTGTG;TTTCTCACACTCTTACTCCA	-3.99;1.57;11.01	25254;55119;57042	1.02E+00;3.85E-01;1.83E-04	9;1932;31797	3.33E+00;2.48E+00;7.62E-01
SLC5A8	2.85842	2.37309	3	TGCTTCCAGCGAATCTACAC;GATTCGCTGGAAGCAGCTGG;GCTTCCAGCGAATCTACACA	-2.99;2.26;9.31	37464;55737;57028	1.18E+00;6.34E-01;5.03E-04	23;1314;19587	2.92E+00;2.81E+00;1.39E+00
SERPINA2	2.85516	3.04816	3	CAATACCATTCTCTGTCTCA;AGCACAGGCCTGCCAGCAGG;TTCCTGGGGATCCTCAACCA	1.79;2.11;4.66	55342;55620;56772	2.58E+00;1.15E+00;6.36E-03	279;1431;1709	4.57E+00;2.74E+00;1.84E+00
MAPK9	2.78745	2.25252	3	AGTGGGTGTGAGGGGCGCCG;CCGGAAGGGTCGCAGCGCCC;GAGAAGGGAGCGGGACCGGA	-1.9;-1.62;11.88	45851;47257;57045	1.03E+00;4.52E-01;1.14E-04	6;9794;11200	3.50E+00;2.12E+00;1.14E+00
TIFA	2.78499	2.84722	3	GACGTGCTCTGCCAGCCAGT;TGCTCTGCCAGCCAGTGGGA;GGACGTGCTCTGCCAGCCAG	-1.23;4.45;5.13	49007;56728;56845	1.78E+00;1.29E+00;4.69E-03	206;323;8044	4.02E+00;2.55E+00;1.97E+00
C6orf15	2.74818	2.22234	2	AGGGAAGATAAAGCAACCAG;GGTACACATTTAGGTCCCTG	-0.15;5.64	52345;56900	8.20E-01;2.29E-03	151;4706	2.28E+00;2.17E+00
LAMTOR2	2.73671	3.01122	3	AGCCCAGGGTTAGGAACCGT;TGCCTACGGTTCCTAACCCT;GATCTGGGTGCAAAAGCCCA	0.83;3.49;3.89	54206;56464;56591	2.15E+00;1.52E+00;1.05E-02	460;587;2845	3.91E+00;3.50E+00;1.62E+00
EBI3	2.47999	2.64874	3	CATACCTTTCCTTCCACTGC;AGGGCGGGCAGCTGGCCCAG;GCAGCTGGCCCAGAGGACAA	-0.63;2.4;5.67	51082;55857;56904	1.53E+00;1.22E+00;3.34E-03	147;1194;5969	2.94E+00;2.89E+00;2.11E+00
SAP18	2.46169	2.91922	3	CGCTGCAGGGGTCGGAGGTC;GCTGCAGGGGTCGGAGGTCA;ATGCTCGCTGCAGGGGTCGG	1.3;2.72;3.37	54829;56056;56408	2.36E+00;1.30E+00;1.47E-02	643;995;2222	4.23E+00;3.05E+00;1.48E+00
UTY	2.44524	2.67111	3	ACACAATTACAACTTTGTGC;CAAAGTTGTAATTGTGTCAC;GAGGTCGCGGCGGCTGCGTG	-0.95;3.19;5.09	50084;56318;56842	1.43E+00;1.41E+00;4.76E-03	209;733;6967	3.31E+00;2.74E+00;1.96E+00
BTN2A2	2.34986	2.38552	3	GATGTTTGGAGTTGCGGACT;AATCGCGATGTTTGGAGTTG;CAAACATCGCGATTAATAGG	-1.65;0.86;7.83	47156;54249;57014	1.13E+00;8.76E-01;8.22E-04	37;2802;9895	2.71E+00;2.28E+00;2.16E+00
CREBBP	2.31209	2.48867	3	TCTTGTCGCGGACCCGACCG;ATCGCGCTCGAAGCCCCGGT;GTAGATCGCGCTCGAAGCCC	-1.99;3.1;5.82	45310;56266;56917	1.40E+00;9.96E-01;3.04E-03	134;785;11741	3.25E+00;2.15E+00;2.06E+00
GPT2	2.29304	2.41721	3	AGTGCGGCGAGGGCCTACCA;GCGCGCGAGCTAACCGAGTG;GTGCGGCGAGGGCCTACCAG	-0.93;-0.03;7.84	50133;52629;57015	1.41E+00;7.04E-01;8.00E-04	36;4422;6918	2.75E+00;2.72E+00;1.78E+00
MEX3B	2.26444	2.84559	3	CAGCCAGCCGGGCACTCGGG;TGGGGGCAGAGCTCTAGCGG;GCCAGCCAGCCGGGCACTCG	1.46;2.26;3.07	55010;55745;56241	2.43E+00;1.18E+00;1.86E-02	810;1306;2041	4.34E+00;2.81E+00;1.38E+00
TMEM211	2.25923	2.71267	3	TCGTTTAAACTCATTAAGGC;CCAAGTCACTGGGTCTTCAG;CCCCTGAAGACCCAGTGACT	-0.19;3.23;3.74	52256;56336;56540	1.71E+00;1.44E+00;1.17E-02	511;715;4795	3.33E+00;3.23E+00;1.58E+00
PHIP	2.24489	2.27156	3	CACACTGACAGCTATAGGGC;CGCCGCCGTTGCTTGAATGG;TGAATGGTGGAGCCGAAGCT	-3.69;3.28;7.15	29310;56363;56992	1.45E+00;4.38E-01;1.33E-03	59;688;27741	3.37E+00;2.51E+00;9.39E-01
RPS6KA4	2.19988	2.7291	3	GTCGTCCTCGTCCCCCATGG;CAGCGACCCGCCCGCCATGG;ATCGTCGTCCTCGTCCCCCA	0.99;1.77;3.84	54419;55319;56573	2.22E+00;1.07E+00;1.09E-02	478;1732;2632	4.01E+00;2.57E+00;1.61E+00
C1orf74	2.19376	1.97934	3	CCTGCGGGACTGGAGCAGAG;CTGGAGCAGAGCGGGCTGCG;CGCCCAGCCGCAAGTAACAC	-4.79;1.6;9.78	14074;55153;57035	1.03E+00;3.77E-01;3.43E-04	16;1898;42977	3.08E+00;2.49E+00;3.69E-01
NMU	2.15171	2.36134	3	CGGGCCCCGAGGCACAGCCA;CGAGGCACAGCCAGGGCACC;GGTGGAGCACCAGCTACGCG	-2.63;3.13;5.96	40751;56283;56925	1.41E+00;7.57E-01;2.86E-03	126;768;16300	3.27E+00;2.18E+00;1.63E+00
HTR3E	2.13538	1.99317	3	TTTATTGGCTGTCTGACTGT;GCTAACTAAGGTGCAATAAG;TGTAATAAACGAGCTAACTA	-3.63;0.43;9.6	30167;53552;57033	7.90E-01;4.53E-01;3.88E-04	18;3499;26884	3.02E+00;1.98E+00;9.80E-01
NUDT17	2.09832	2.13889	3	CGTGCGAAGCTCACCGACTC;GGGTGCAGCTGCTCCTGTCC;CGGAGTCGGTGAGCTTCGCA	-4.07;2.75;7.62	24074;56077;57007	1.31E+00;3.74E-01;9.82E-04	44;974;32977	3.07E+00;2.64E+00;7.14E-01
TRIR	2.09565	2.59239	3	GGCGACAAAATGGCTGCCCG;GCGACAAAATGGCTGCCCGA;GGCGGAGCCTCAGGGCCGGG	0.46;1.04;4.79	53601;54499;56798	1.99E+00;9.12E-01;5.77E-03	253;2552;3450	3.66E+00;2.24E+00;1.88E+00
EIF4G3	2.05927	2.78951	3	AACGAGCAGAGCATCCAACA;GAGCATCCAACATGGCGCTG;GTTGAGTGAAGAAAATCCAC	1.47;2.21;2.49	55016;55697;55917	2.43E+00;1.17E+00;2.61E-02	1134;1354;2035	4.34E+00;2.78E+00;1.24E+00
NCOA6	2.03931	2.36055	3	CGGCTCCGTGAGGCCCTGCC;CTGCCGGGTCGGGCTGCGGG;CCCGACCCGGCAGGGCCTCA	-1.62;1.87;5.86	47287;55422;56918	1.14E+00;1.09E+00;3.02E-03	133;1629;9764	2.62E+00;2.30E+00;2.16E+00
ZNF699	2.03303	2.3222	3	AAATGTTCCTCAGACGCGGG;GCAGGACAGGAAGCGGGCGG;AGGGCAGGACAGGAAGCGGG	-1.6;1.24;6.46	47378;54759;56960	1.15E+00;9.55E-01;2.06E-03	91;2292;9673	2.33E+00;2.32E+00;2.31E+00
MEMO1	2.02266	3.00979	4	GCCGCTGGGAGCTGGTGGCG;GCAGGGCTCTTAAGAACGAA;GCTCTTAAGAACGAACGGCT;AGAACGAACGGCTTGGGCGC	0.19;0.31;2.22;5.36	53106;53336;55711;56874	2.91E+00;1.65E+00;1.06E+00;5.37E-03	177;1340;3715;3945	4.64E+00;2.99E+00;2.50E+00;1.91E+00
DPY30	2.02266	3.00979	4	GCCGCTGGGAGCTGGTGGCG;GCAGGGCTCTTAAGAACGAA;GCTCTTAAGAACGAACGGCT;AGAACGAACGGCTTGGGCGC	0.19;0.31;2.22;5.36	53106;53336;55711;56874	2.91E+00;1.65E+00;1.06E+00;5.37E-03	177;1340;3715;3945	4.64E+00;2.99E+00;2.50E+00;1.91E+00
SIRT1	1.88708	2.28009	3	GAGCGGGAGCAGAGGAGGCG;GCGTCGAGCGGGAGCAGAGG;CGCGCGTCGAGCGGGAGCAG	-1.99;1.96;5.69	45300;55486;56907	1.11E+00;9.95E-01;3.27E-03	144;1565;11751	2.66E+00;2.12E+00;2.06E+00
NMRK2	1.81785	2.30969	3	AGCTTCATGCCGGTGCGGAG;GGCGGCGGGGACGACTTCCA;TGCGTGGTCGCACCCTACCC	-3.06;4.09;4.42	36713;56643;56722	1.68E+00;6.10E-01;7.51E-03	329;408;20338	3.82E+00;1.77E+00;1.34E+00
STRAP	1.7985	1.98297	3	GCTGTGAATCGTGGCTGGCC;ACGATTCACAGCGTCCACAC;GGTGTGGACGCTGTGAATCG	-4.16;1.95;7.6	22856;55480;57006	1.11E+00;3.65E-01;1.01E-03	45;1571;34195	2.66E+00;2.63E+00;6.67E-01
CSDE1	1.79727	2.29489	3	TTATGGCGGCGCTGGAGAGG;TTGGGGTGAGTACGACCTCA;CTACCCCCAGTTGGACCCTG	-3.33;4.36;4.36	33755;56707;56710	1.75E+00;5.29E-01;7.79E-03	341;344;23296	3.97E+00;1.75E+00;1.17E+00
PHF8	1.78705	1.85803	3	TGAACCGGCCGCCACGTCCG;GCCGTGTGCCTCGGACGTGG;AGTCGCTGGGAGAAGCCCAG	-2.74;-2.57;10.66	39791;41242;57040	7.18E-01;3.62E-01;2.28E-04	11;15809;17260	3.24E+00;1.56E+00;7.79E-01
ZNF232	1.76286	2.5071	3	TGGAACCTCCTGGTCCTGTG;AGGACCAGGAGGTTCCATCG;ACTCACCTCACAGGACCAGG	-0.35;2.74;2.9	51849;56074;56148	1.64E+00;1.30E+00;2.08E-02	903;977;5202	3.12E+00;3.06E+00;1.34E+00
MPC2	1.74842	2.08995	3	GAGGCGGACGCGAGTCGTCG;AGGGTACTCCAGGCGAGAGG;GGAAGGGTACTCCAGGCGAG	-3.04;1.65;6.64	36906;55210;56974	1.04E+00;6.16E-01;1.74E-03	77;1841;20145	2.52E+00;2.39E+00;1.36E+00
IZUMO2	1.71117	2.58204	3	GTGCGACCCCTTGGTGCTGG;GCAGGCAGCCCCAGCCTCCG;TCGGGCTTGGGCGCCCCCGG	0.98;1.56;2.59	54414;55107;55983	2.21E+00;1.02E+00;2.46E-02	1068;1944;2637	4.01E+00;2.47E+00;1.27E+00
SLC25A1	1.67654	1.79287	3	TCGGACCCGAAGCCGCCACA;CTCGGACCCGAAGCCGCCAC;GCGGGAGGCGGGGCGCCCTG	-4.13;0.13;9.03	23351;52962;57024	7.32E-01;3.68E-01;5.94E-04	27;4089;33700	2.85E+00;1.84E+00;6.86E-01
ARHGAP33	1.64256	2.25699	3	CGACGAGAACGGCGAGCGAG;GGCGACGAGAACGGCGAGCG;GCGACGAGAACGGCGAGCGA	-1.67;1.97;4.63	47063;55499;56770	1.12E+00;1.11E+00;6.41E-03	281;1552;9988	2.67E+00;2.27E+00;1.83E+00
SLC25A19	1.63277	2.32531	3	AGGTTACTCACACGGCTCGG;GAGGGCGGCGAGAAGGACGG;TAGAGGTTACTCACACGGCT	-1.07;1.94;4.03	49679;55471;56628	1.36E+00;1.11E+00;9.67E-03	423;1580;7372	2.67E+00;2.65E+00;1.66E+00
NBPF9	1.60432	1.84141	2	GATCACTCCCACAGCACTTT;TGCCACAAACGTCAGCATGG	-1.01;4.21	49896;56672	6.59E-01;5.77E-03	379;7155	1.88E+00;1.80E+00
ZNF641	1.59769	2.11962	3	CCGCGGGCCAAGCCTACCGG;GCCGCGGGCCAAGCCTACCG;CCCCCGGTAGGCTTGGCCCG	-2.1;0.91;5.98	44627;54312;56928	9.54E-01;8.84E-01;2.79E-03	123;2739;12424	2.19E+00;2.18E+00;1.99E+00
CYFIP1	1.58399	2.2912	3	TTCCTCACCTGCGTCCGCGG;GGGTTCCTCACCTGCGTCCG;CCAGGACCCCCAAGCCGCCG	-0.45;0.22;4.98	51598;53169;56824	1.61E+00;7.51E-01;5.17E-03	227;3882;5453	3.06E+00;1.93E+00;1.89E+00
BRK1	1.57459	2.17945	3	GACAGGAGGATCCGGTGCAG;ACTCCCGGTTAGCCCAGTCC;GGTGCAGCGGGAGATTCACC	-2.07;1.89;4.9	44812;55433;56811	1.10E+00;9.65E-01;5.47E-03	240;1618;12239	2.63E+00;2.01E+00;1.90E+00
ADRB1	1.54385	2.18762	3	GCTGGAGCCGCTGCCGCTGC;AGCGGCTCCAGCAGCAGCGG;GGCTCTTCCAGCAGCGGCAG	-1.15;0.15;5.64	49339;53017;56899	1.32E+00;7.37E-01;3.45E-03	152;4034;7712	2.61E+00;2.10E+00;1.86E+00
EDA2R	1.53282	2.51614	3	GATGGCTCTTGCTCCCAAAT;GCGCTGAGGTGGATTTGTAC;TTTGTACCGGAGTCCCATTT	0.96;1.34;2.3	54370;54863;55771	2.20E+00;9.73E-01;2.95E-02	1280;2188;2681	3.98E+00;2.37E+00;1.19E+00
CHMP6	1.52093	2.24665	3	GCGGCCGAACAGGTTACCCA;TGACGCGGCTCTGCTTCTTG;GCCGAACAGGTTACCCATGG	-0.68;0.23;5.01	50945;53197;56828	1.51E+00;7.54E-01;5.08E-03	223;3854;6106	2.91E+00;1.93E+00;1.89E+00
DLG5	1.48215	1.68469	3	GCTGCGCTCCGGAGCCCGGG;GCTCCGGAGCGCAGCCATGT;ATGGCTGCGCTCCGGAGCCC	-4.96;0.16;9.24	12117;53044;57026	7.40E-01;4.03E-01;5.48E-04	25;4007;44934	2.88E+00;1.86E+00;3.11E-01
GIN1	1.47653	1.84196	3	AGAACGACCACTCACCGAGG;GTTTGAATTTAGGACCACCT;AGCGCGAGATAAATCACGAG	-3.89;0.73;7.59	26493;54051;57004	8.49E-01;3.98E-01;1.05E-03	47;3000;30558	2.61E+00;2.10E+00;8.13E-01
PGBD1	1.47397	2.05863	3	TCCCCAGAGCCCGGGCCGCT;CGCCGGTTTCCCCAGAGCCC;CGCCAGACCCGCCAGCCCAG	-4.6;4.08;4.94	16622;56640;56818	1.67E+00;3.58E-01;5.31E-03	233;411;40429	3.81E+00;1.92E+00;4.49E-01
SLC24A5	1.45297	2.12756	3	TTACTGCAGCGTGCAGCTTC;GCAGCGTGCAGCTTCAGGAA;GCAGAAATGCAGACAAAAGG	-3.2;3.37;4.19	35296;56409;56667	1.48E+00;5.69E-01;8.78E-03	384;642;21755	3.43E+00;1.70E+00;1.26E+00
PDK4	1.42972	2.20442	3	GGGCAGAGTCGGAGATGCAG;GTGAAGAGTCTGGGCAGAGT;TGCCCAGACTCTTCACTCCG	-2.63;3.42;3.49	40740;56434;56467	1.50E+00;7.57E-01;1.34E-02	584;617;16311	3.46E+00;1.63E+00;1.52E+00
ATP8B2	1.39812	2.20195	3	GTAGCGGGCCGAGGCCCCGG;CGAAACTGACACAAAGTAGC;CCGAAACTGACACAAAGTAG	-1.5;1.91;3.79	47830;55450;56556	1.18E+00;1.10E+00;1.13E-02	495;1601;9221	2.64E+00;2.37E+00;1.59E+00
C19orf47	1.38309	2.18875	3	CGGTGGGCCAGGTGAGGCGC;GTTGGCGCCGCCGGGAGGGA;CGGGCCCGGTGGGCCAGGTG	-1.58;1.92;3.8	47473;55462;56560	1.15E+00;1.10E+00;1.12E-02	491;1589;9578	2.65E+00;2.33E+00;1.60E+00
RTP1	1.35626	2.07837	3	GCAGGGCAGCGCAGTCTCCA;GGAGAGTGAGGGTAGGTGCA;TCCTCCTGGTCTTGTCGATG	-1.47;-0.21;5.75	47963;52206;56912	1.19E+00;6.71E-01;3.16E-03	139;4845;9088	2.39E+00;2.14E+00;1.70E+00
ZNF616	1.34724	1.77922	3	AAGCAGATTGCGCCAGGGAA;TGTGTGTGTTTCAGTCTACG;GCACGTTTAATCCAGGCAGA	-4.81;1.41;7.44	13866;54939;57000	9.87E-01;3.79E-01;1.14E-03	51;2112;43185	2.57E+00;2.40E+00;3.63E-01
PCDHA13	1.34551	1.82429	2	ATATATTGCAGATAGCTCTG;GCTCCACTACTCCGTCCCCG	-0.21;2.9	52204;56149	8.08E-01;1.38E-02	902;4847	2.14E+00;1.51E+00
SUV39H1	1.31978	2.25759	3	AAGCAGTGGAGGCAGAGGCG;TTTAAAAGGTGAAGCAGTGG;AGCAGTGGAGGCAGAGGCGC	-0.81;1.78;2.99	50541;55335;56205	1.46E+00;1.07E+00;1.94E-02	846;1716;6510	2.83E+00;2.58E+00;1.36E+00
RAPGEF2	1.29493	2.21616	3	AAGTGCTCTTGACCCAACTT;CTCTTGACCCAACTTGGGAG;ACATTCTCCTCTCCCAAGTT	-1.09;1.76;3.21	49609;55308;56323	1.35E+00;1.07E+00;1.67E-02	728;1743;7442	2.65E+00;2.57E+00;1.43E+00
RRAGA	1.29343	2.10549	3	GGGCTGGCTCTTACTCAGAT;AGTAAGAGCCAGCCCGTCCG;TACTCAGATGGGAGCGCCCG	-0.91;-0.86;5.65	50229;50380;56902	1.42E+00;5.63E-01;3.38E-03	149;6671;6822	2.77E+00;2.11E+00;1.44E+00
PRPF4B	1.29077	2.13359	3	AGTAAGTAGTCTCTGTGAGT;CTCACAGAGACTACTTACTC;CCGTAGCGACTGGGTCTCCG	-0.77;-0.59;5.24	50677;51188;56859	1.48E+00;6.05E-01;4.37E-03	192;5863;6374	2.86E+00;2.00E+00;1.55E+00
BAIAP3	1.23392	2.15374	3	GCACCAGCTCGGGGACGCCG;CTGCGCTCGGCACCAGCTCG;TGGGAGCGGTAGCTGTGCCT	-2.05;2.77;2.98	44906;56094;56204	1.31E+00;9.71E-01;1.95E-02	847;957;12145	3.08E+00;2.02E+00;1.36E+00
LENG8	1.22559	2.10096	3	CGTGTTGCTGATCGCCTGGG;GAGCCAGCCGGGTGGCACAG;GAAGACCAGAGCCAGCCGGG	-2.65;3.11;3.22	40515;56271;56329	1.40E+00;7.47E-01;1.66E-02	722;780;16536	3.26E+00;1.61E+00;1.43E+00
TIRAP	1.21897	1.98958	3	GCGCGGGCCCAGTTGCGATG;GCGCAGCCCTCATCGCAACT;CAGTTGCGATGAGGGCTGCG	-2.04;0.21;5.49	44955;53149;56886	9.74E-01;7.49E-01;3.75E-03	165;3902;12096	2.06E+00;2.02E+00;1.88E+00
BAX	1.19149	2.27032	3	GGGTCCGGGGAGCAGCCCAG;GGCGGTGATGGACGGGTCCG;GGCGGCGGGAGCGGCGGTGA	0.01;0.84;2.72	52722;54214;56062	1.80E+00;8.71E-01;2.28E-02	989;2837;4329	3.36E+00;2.15E+00;1.30E+00
KHSRP	1.17699	2.0178	3	GGCGGCTCAACGCGGGAACA;GGAGGCTGAAGCTGAGGAGG;TGGCGCGGAGGCTGAAGCTG	-2.85;2.56;3.81	38804;55963;56562	1.26E+00;6.80E-01;1.12E-02	489;1088;18247	2.97E+00;1.60E+00;1.49E+00
TMEM99	1.15432	1.86149	3	AAACGGGGTGAGGTCACATT;CTCTAACGTTGGAAAACGGT;CTCCGGAACTAAACGGGGTG	-2.59;-0.31;6.37	40999;51946;56949	7.68E-01;6.53E-01;2.31E-03	102;5105;16052	2.27E+00;1.66E+00;1.65E+00
VIPR2	1.14461	2.18604	3	ACCGCGGGGACCTAGGACGG;GCCTCCGTCCTAGGTCCCCG;CTGGAGGCGGCGGAACCGCG	-0.41;0.48;3.36	51710;53640;56400	1.62E+00;8.00E-01;1.49E-02	651;3411;5341	3.09E+00;2.00E+00;1.48E+00
FAM217B	1.13914	1.79945	3	TGCCGCAGCGCGCCGCAGCC;GCTGCGGCGCGCTGCGGCAG;CGCCCGGCTGCGGCGCGCTG	-2.67;-1.46;7.55	40367;48009;57003	7.41E-01;4.73E-01;1.07E-03	48;9042;16684	2.60E+00;1.60E+00;1.20E+00
CATIP	1.10708	1.81771	3	AACCTTGGAGGACATGCTGT;CCAAGGTTTACTCCACAGGT;AAACCTTGGAGGACATGCTG	-3.63;1.38;5.56	30217;54915;56891	9.83E-01;4.54E-01;3.64E-03	160;2136;26834	2.39E+00;2.08E+00;9.83E-01
BRD1	1.09662	2.13138	3	TGGGGAGCGAGCGAGCGACC;CGGGGCTGGCTCGGACTCCA;GCGAGCGAGCGACCCGGCCC	-1.11;1.28;3.11	49536;54808;56276	1.35E+00;9.63E-01;1.78E-02	775;2243;7515	2.64E+00;2.35E+00;1.40E+00
RADIL	1.0907	2.12416	3	TGGGCGCCGGCCCCAGCCAA;GCGCCGGCCCCAGCCAACGG;GGCCCCAGCCAACGGCGGGT	-0.97;0.88;3.36	50007;54268;56405	1.40E+00;8.78E-01;1.48E-02	646;2783;7044	2.73E+00;2.17E+00;1.48E+00
ZNF367	1.07943	1.72488	3	TGACAGGAAAGCAGGACGCG;CTGCTTTCCTGTCACCGCAA;CAGGGGTGGGAAGCAGCGGG	-4.15;0.88;6.5	23053;54271;56962	8.79E-01;3.66E-01;2.01E-03	89;2780;33998	2.33E+00;2.17E+00;6.74E-01
ERCC6L	1.06553	1.56556	3	CAAGCTCCAAACTCCCGCCG;ACCCAATCCGAGGGTCATGG;TTGGGTTCCAGTTACCCCGG	-4.78;-0.74;8.72	14224;50775;57023	5.83E-01;3.75E-01;6.17E-04	28;6276;42827	2.83E+00;1.49E+00;3.74E-01
CXorf65	1.02982	1.90891	3	TAGGCTGAGGATGCCCAGGC;ATAGGGTTGGTGGACTAGAG;TTCATAGGCTGAGGATGCCC	-4.46;3.67;3.88	18526;56525;56584	1.57E+00;3.52E-01;1.07E-02	467;526;38525	3.60E+00;1.62E+00;5.12E-01
SKAP2	1.01816	1.97483	3	GGCCCGGATTAAGAACAGCG;GCGACCTAGACTCAGGCTAG;GCGGCCCGGATTAAGAACAG	-1.87;0.61;4.32	45984;53872;56694	1.04E+00;8.27E-01;8.16E-03	357;3179;11067	2.14E+00;2.06E+00;1.73E+00
TEX35	1.01421	1.89196	3	GGACAGTGGCCTGGTCCCAG;CGACATGATGGAGGAGGCCA;AGTTGCCTAGGACAGTGGCC	-5.31;3.78;4.57	8616;56554;56757	1.59E+00;4.86E-01;6.71E-03	294;497;48435	3.65E+00;1.82E+00;2.13E-01
RD3	1.01411	1.86628	3	AAGCTGTGGCTCCAGCCTCG;ATGCGTGTATGTATCCCGCG;ATGGTTCATCAGGGAAGCTG	-3.23;1.76;4.51	34960;55307;56744	1.06E+00;5.60E-01;7.01E-03	307;1744;22091	2.57E+00;1.80E+00;1.24E+00
TNFRSF6B	1.01284	1.59399	3	CATGCCACCTCCTTTGCCCC;GGGCAAAGGAGGTGGCATGT;CATGTCGGTCAGGCACAGCA	-5.36;-0.06;8.46	8122;52551;57022	6.97E-01;5.03E-01;6.40E-04	29;4500;48929	2.82E+00;1.76E+00;2.00E-01
