## Supplementary material for "High-throughput CRISPR screens to dissect macrophage-*Shigella* interactions": Table S5

### Sheet: Sheet1
Table S5. Positive genetic hits from secondary CRISPR-Cas9 knockout screen in S. flexneri infection. Related to Figure 3.
Gene Symbol	Average LFC	Average -log(p-values)	Number of perturbations	Perturbations	Individual LFCs	Ascending ranks	Individual ascending -log(p-values)	Descending ranks	Individual descending -log(p-values)
IRF8	4.27497	10.9279	10	TTCTGTAGGCAAACTAGGCG;TGAATGGTGCGCGTCGTAGG;AGTTTACCGAATTGTTCCTG;AAGGAGCCCTTCCCCGCCGG;GAAGTTACAGAGATGGAGTG;CTTCTGTGGACGATTACATG;ACCAAGCTGTATGGGCCCGA;GTGATCAGCTTCTACTATGG;ATGGCTCGGAAATGTCCAGT;GCGTAACCTCGTCTTCCAAG	-4.82;4.04;5.02;5.12;5.18;5.4;5.54;5.59;5.71;5.98	776;4704;4727;4729;4730;4732;4733;4734;4735;4737	1.74E+01;1.59E+01;1.49E+01;1.21E+01;9.82E+00;7.17E+00;4.62E+00;2.20E+00;4.85E-01;9.18E-04	2;4;5;6;7;9;10;12;35;3963	2.04E+01;1.87E+01;1.79E+01;1.49E+01;1.26E+01;9.82E+00;7.17E+00;4.62E+00;2.38E+00;7.77E-01
JAK1	4.09405	9.89204	10	CACACTTACTCTCCACGTCG;TGAGCCAGCTGAGTTTCGAT;TGAGCTGGCATCAAGGAGAG;CAAAGGACAAGGCCTCCTCG;ATTGCGGCAAGAAGGAAGCG;CTTGGTGTTCTCGTCATACA;GTCATCCTTGTAATCCATCA;TGAATAAGTCCATCAGACAG;GTTGTGGACGATCAACGGGG;CATTCTCACCAAGTAGCTCA	3.1;3.42;3.6;3.96;4.02;4.3;4.31;4.57;4.64;5.03	4664;4677;4687;4702;4703;4714;4715;4723;4724;4728	1.55E+01;1.37E+01;1.19E+01;1.06E+01;8.40E+00;6.98E+00;4.93E+00;3.39E+00;1.54E+00;9.18E-03	11;15;16;24;25;36;37;52;62;75	1.83E+01;1.62E+01;1.43E+01;1.29E+01;1.06E+01;9.18E+00;6.98E+00;5.43E+00;3.39E+00;1.64E+00
TNFRSF1A	3.96601	9.78772	10	AGGAACTACTACTAAGCCCC;GTTTAATGTATCGCTACCAA;AGAGGTGCACGGTCCCATTG;CCAGTCCAATAACCCCTGAG;GTGGACCGGGACACCGTGTG;ACAATGACTGTCCAGGCCCG;TGAGAATGTTAAGGGCACTG;AGACCAAAGAAAATGACCAG;TGCTGTACCAAGTGCCACAA;GAAATCGACACCTGAAAAAG	2.78;3.47;3.62;4.09;4.15;4.19;4.19;4.26;4.35;4.55	4654;4681;4690;4706;4709;4710;4711;4712;4717;4722	1.50E+01;1.39E+01;1.21E+01;1.09E+01;8.83E+00;6.70E+00;4.72E+00;2.90E+00;1.37E+00;1.47E-02	17;22;27;28;29;30;33;49;58;85	1.77E+01;1.65E+01;1.45E+01;1.33E+01;1.11E+01;8.83E+00;6.70E+00;4.72E+00;3.05E+00;1.46E+00
DNTTIP1	3.38513	8.25089	10	TGTGAACCAATTCGCCGGGA;TCGAGATCCCAACACAAAGG;TAGATTCATTCAGGCGAGCT;GAAGAAGAATGTGCCCATCG;CATAATGATAAAGCACCGGC;TCGCTTGACAGGATGTGTCC;GGTCCCTACTCACACCATGC;TTGTTGTCATCTGTGAGCGG;GAACGTGCGAGACAATGTTG;CCTGCAGCCCAGCATCAACG	-5.92;1.08;3.65;3.94;4.33;4.54;4.71;5.36;5.94;6.21	236;4514;4692;4700;4716;4721;4725;4731;4736;4738	1.22E+01;1.04E+01;9.48E+00;9.04E+00;7.63E+00;5.72E+00;4.08E+00;2.38E+00;5.02E-01;-0.00E+00	1;3;8;14;18;23;39;47;225;4503	1.47E+01;1.28E+01;1.19E+01;1.10E+01;9.97E+00;8.00E+00;6.42E+00;4.92E+00;2.68E+00;2.21E-01
IFNAR2	3.10722	7.99658	10	TGAGTGGAGAAGCACACACG;ATTCCCATGATAAGATGGAC;CCGTCCTAGAAGGATTCAGC;CATTGCTGTATACAATCATG;TGAAAGTGATAGCGATACTG;CGTCATTGAAGAACAGTCAG;CCAACAATCTCAAACTCTGG;ATTTCCTAACCTGCCACCGT;GCAGAATCTGCCAAAATAGG;GAGGTCACAAAATGATCTTG	1.89;2.45;2.57;2.78;3.12;3.19;3.33;3.48;3.89;4.36	4599;4637;4641;4652;4665;4667;4672;4682;4699;4718	1.29E+01;1.19E+01;9.86E+00;8.23E+00;6.75E+00;5.05E+00;3.55E+00;2.25E+00;1.12E+00;1.84E-02	21;40;57;67;72;74;87;98;102;140	1.54E+01;1.42E+01;1.20E+01;1.02E+01;8.63E+00;6.78E+00;5.15E+00;3.74E+00;2.53E+00;1.37E+00
IFNAR1	2.92884	7.52688	10	AACAGGAGCGATGAGTCTGT;TTTAGACAATAAGTAGTCTC;ATAATTGGATAAAATTGTCT;TTGGAGCACCGATATAGATA;GAACAAAAGATAGTGTTATG;TCATTTACACCATTTCGCAA;AAGCAGCACTACTTACGTCA;GTACATTGTATAAAGACCAC;GATCTAATGTTAAAGACTGG;CAGATGCTTGTACGCGGAGA	0.84;1.1;2.87;2.93;2.95;3.43;3.46;3.53;3.68;4.51	4475;4515;4657;4658;4659;4679;4680;4685;4693;4720	1.04E+01;1.04E+01;9.06E+00;8.42E+00;6.58E+00;5.37E+00;3.72E+00;2.30E+00;1.06E+00;1.65E-02	19;46;54;59;60;80;81;82;224;264	1.26E+01;1.26E+01;1.10E+01;1.04E+01;8.42E+00;7.18E+00;5.37E+00;3.81E+00;2.41E+00;1.41E+00
STAT2	2.87623	7.70706	10	ACCTACCCTTGTAATTGAGG;ATCATCTCAGCCAACTGGGT;TGGAAATAATCACCACAGGG;GTCCTGGGCTGACTTCACTA;GGGGCCACTAGGTGTGACAG;CAGGATGACCCTCTGACCAA;GCAAGTTCACCGTCCGAACA;AGCAACATGAGATTGAATCC;ACTTGGGAGTGATGATTCCA;GAGGCCTCGGCCAACATAGG	1.7;2.17;2.37;2.66;2.72;2.83;3.12;3.51;3.64;4.05	4581;4620;4633;4648;4650;4655;4666;4683;4691;4705	1.24E+01;1.13E+01;9.62E+00;8.11E+00;6.34E+00;4.78E+00;3.44E+00;2.26E+00;1.04E+00;3.04E-02	34;48;56;73;84;89;91;106;119;158	1.49E+01;1.35E+01;1.17E+01;1.01E+01;8.14E+00;6.44E+00;5.00E+00;3.76E+00;2.38E+00;1.17E+00
TYK2	2.63159	6.87812	10	GGACGGCTATTTCCGCCTGA;CGGTACACAGCCGGTTCCCG;GGTCCCTGCCAGGCACGAGG;CTGCTACATCCGGGACAGTG;ACCTGCGGAAGACGTTCCGA;CTTCCGGGACATCACCCACG;TGAATGACGTGGCATCACTG;AATACCTAGCCACACTCGAG;CAGGCGGCCCTCATACACGT;TTGGGCCTGAGCATCGAAGA	-0.65;0.74;2.23;2.54;2.99;3.27;3.36;3.77;3.94;4.12	4129;4462;4625;4639;4661;4670;4675;4696;4701;4708	9.39E+00;8.32E+00;7.86E+00;7.10E+00;6.63E+00;5.12E+00;3.61E+00;2.49E+00;1.14E+00;2.76E-02	31;38;43;64;69;78;100;114;277;610	1.14E+01;1.02E+01;9.77E+00;8.93E+00;8.49E+00;6.88E+00;5.23E+00;4.10E+00;2.58E+00;1.21E+00
STAT1	2.49863	7.08197	10	TCCCATTACAGGCTCAGTCG;CAGTAAAGTCAGAAATGTGA;TGCAAAACCTTGCAGAACAG;GAGGTCATGAAAACGGATGG;TGTGATAGGGTCATGTTCGT;CCTGATTAATGATGAACTAG;TGCTGGCACCAGAACGAATG;TGGTTTGGTAATTGACCTCG;TATTTGCAGCTCGTTTGTGG;CATGTTGTACCAAAGGATGG	1.21;1.71;1.76;1.99;2.24;2.5;2.68;3.41;3.61;3.87	4532;4582;4588;4613;4626;4638;4649;4676;4688;4698	1.13E+01;1.03E+01;8.52E+00;7.25E+00;5.82E+00;4.46E+00;3.17E+00;2.16E+00;1.02E+00;3.69E-02	41;51;63;90;101;113;126;151;157;207	1.37E+01;1.24E+01;1.04E+01;9.05E+00;7.51E+00;6.04E+00;4.64E+00;3.61E+00;2.33E+00;1.10E+00
TRERF1	2.48028	6.17527	10	CGGGCATGACCATAGGCGTG;TGGTAGCGGGAAGGGATAGC;GCTGCTGGTAGTCATAATAC;GCAGCCTCCTTCTTATCACA;ATGGATACCTCGAGGCAGGG;CGGACCCAGAAGCTTACCAG;CCAACCCAAAGGAGCGTTTG;GGATCCACCTCAACAACATG;GCAACGTGACGGTCACCCCA;CTGCCCTGAATGGCCACATG	-2.49;-1.1;1.74;3.05;3.31;3.33;3.72;4.09;4.29;4.86	2886;3938;4585;4662;4671;4673;4695;4707;4713;4726	8.56E+00;8.46E+00;6.94E+00;5.20E+00;4.70E+00;4.10E+00;2.89E+00;2.75E+00;1.30E+00;1.10E-02	13;26;32;44;66;68;77;154;801;1853	1.06E+01;1.04E+01;8.86E+00;6.97E+00;6.04E+00;5.89E+00;4.49E+00;4.08E+00;2.90E+00;1.57E+00
IRF9	2.1601	6.76404	10	ATACAGCTAAGACCATGTTC;AACTGAGGCCCCCTTTCAAG;AAGTATAAGGAGGGGGACAC;ACAATTCCACAGGCCAGCCA;GGATGTTGCTGAGCCCTACA;AATTTAAGGAGGTTCCTGAG;GGAGCAGTCCATTCAGACAT;ACTGAGTGTGCAGTTCTGCA;GAGCAGCAGTGAGTAGTCTG;ATCTACAACGGGCGCGTGGT	0.37;1.26;1.98;2.19;2.56;2.6;2.6;2.62;2.63;2.78	4404;4538;4611;4623;4640;4643;4644;4646;4647;4651	9.44E+00;9.44E+00;9.03E+00;7.46E+00;6.11E+00;4.55E+00;3.10E+00;1.84E+00;7.92E-01;8.06E-02	88;92;93;95;96;99;116;128;201;335	1.16E+01;1.14E+01;1.10E+01;9.31E+00;7.86E+00;6.15E+00;4.55E+00;3.11E+00;1.84E+00;8.04E-01
TNFRSF1B	1.9384	6.06766	10	CACCCGGAGTATGGCCCCAG;CTGCGTGTGTTGGGATCGTG;CATCCCTGGGAATGCAAGCA;GGGTCTACTAATAATAGGAG;GGAAACTCAAGCCTGCACTC;AGGAACTGAAACATCAGACG;GTTCCCGAGTGCTTGAGCTG;CACCGTGTGTGACTCCTGTG;GTGGGGCCTGCAAATATCCG;TGCGCGCTGAGCAAGCAGGA	0.07;0.54;0.81;1.53;1.89;2.27;2.37;3.07;3.21;3.62	4341;4433;4470;4568;4598;4627;4634;4663;4668;4689	8.76E+00;7.97E+00;6.76E+00;6.45E+00;5.34E+00;4.28E+00;2.97E+00;2.01E+00;8.88E-01;4.52E-02	50;71;76;105;112;141;171;269;306;398	1.08E+01;9.79E+00;8.41E+00;8.12E+00;6.93E+00;5.82E+00;4.38E+00;3.37E+00;2.05E+00;1.02E+00
DNAJB6	1.60128	4.828	10	AATGTGAAGCCAAATTCAAA;CTTTCCAAGATATCGGAAAC;GGACTTCTTTGGGAATCGAA;AGAAAAACGACCCCGTCCCT;TATGACAAATATGGCAAAGA;GCCACTACCACCAAATGACG;TTTGGGTCACTAGGTCACGG;GCATATGAAGTGCTGTCGGA;GAGAAAATTCAAGCAAGTAG;GCAGAAAAATCACTACAAAG	-2.88;-1.32;0.56;0.85;0.9;2.59;3.36;3.71;3.86;4.38	2514;3811;4437;4478;4484;4642;4674;4694;4697;4719	6.41E+00;5.36E+00;4.53E+00;4.21E+00;4.09E+00;3.59E+00;2.45E+00;2.23E+00;1.10E+00;1.75E-02	20;42;45;65;97;255;261;302;928;2225	8.01E+00;6.84E+00;6.13E+00;5.48E+00;5.41E+00;5.20E+00;4.04E+00;3.29E+00;2.49E+00;1.39E+00
HDAC2	1.5331	5.61833	10	TTGTGTGTAGATTATCTCAA;ATGAGTATATCAAATTTCTA;TCATTATCTGGTGATAGACT;TACAACAGATCGTGTAATGA;GATGTATCAACCTAGTGCTG;ATTGATATAGATATTCATCA;AAACCGACAACAGACTGATA;TCAAAGAGTCCATCAAACAC;CCTCCTCCAAGCATCAGTAA;TCCGTAATGTTGCTCGATGT	-0.74;-0.0;1.39;1.5;1.61;1.87;1.94;2.05;2.3;3.42	4091;4317;4553;4566;4575;4595;4607;4617;4628;4678	7.88E+00;6.87E+00;6.86E+00;6.42E+00;5.02E+00;3.85E+00;2.69E+00;1.62E+00;7.25E-01;5.54E-02	61;111;122;132;144;164;173;186;422;648	9.69E+00;8.67E+00;8.53E+00;8.08E+00;6.54E+00;5.28E+00;3.99E+00;2.78E+00;1.69E+00;9.40E-01
KHSRP	1.51047	5.66413	10	AATGAGTACGGATCTCGGAT;ACAGCAATCAGTTCTCAACT;GTGCGGATACAGTTCAAGCA;TCTTGATCATCTCTCCACTC;CGGATCTCAGAATACGAATG;GACCAGCCCACACTTGTGAG;CGTCGGCGAAAGCGTCCTTG;AGTGCTGTTATTCACTGTCG;TTCCACGACAACGCCAACGG;AGGACACACTGCGCTCGGGT	0.21;0.51;0.69;1.1;1.32;1.76;1.77;1.86;2.31;3.57	4368;4429;4453;4516;4544;4587;4589;4593;4630;4686	9.04E+00;7.93E+00;6.58E+00;5.76E+00;4.65E+00;3.76E+00;2.53E+00;1.48E+00;7.32E-01;4.80E-02	53;109;146;150;152;195;223;286;310;371	1.11E+01;9.73E+00;8.19E+00;7.31E+00;6.09E+00;5.16E+00;3.77E+00;2.56E+00;1.71E+00;9.94E-01
HSP90B1	0.869202	4.89858	10	GAAGCTTGTTCGTAAAACGC;AGACCACGTGGAGCAGATGT;TCTAGGCTAGTAATGTCAGT;AGTCGTCTGTGATGAATACA;TATTTATGTATGGAGCAGCA;ATGTTGCTGAAGAGTCTCGC;TTCTCTGGTCATTCCTACAC;CTTATCTGCTACAAGGAAGG;GTCAGACTCCCAGATGTGCT;TCAGGTTGAAAAAACTGTCT	-0.78;-0.09;0.79;0.8;0.87;0.91;1.15;1.39;1.63;2.02	4077;4292;4468;4469;4481;4486;4523;4552;4577;4615	6.78E+00;6.74E+00;6.67E+00;5.28E+00;4.06E+00;2.92E+00;2.10E+00;1.30E+00;6.03E-01;1.14E-01	124;162;187;216;253;258;270;271;447;662	8.57E+00;8.38E+00;8.30E+00;6.74E+00;5.38E+00;4.09E+00;3.17E+00;2.26E+00;1.40E+00;6.85E-01
PDAP1	0.771816	4.3747	10	GGCTTGTATACTGCCTCGCC;TCTAGACTCAGATGAGAGTG;GCTGCAGGCTGAGAAGCAGA;GGAGATCGACGCGCAGCTGC;ACTGGATCTGGACGGGCCAA;CTGTTCTAGCAAAAGCGCAA;ACGGGCCAAAGGAGCTTTCG;CATCGAGAACCCCAACCGGG;GAGGCAGTATACAAGCCCTG;GGATGAAGAAGATGACTACC	-2.67;-1.03;-0.14;1.29;1.4;1.44;1.73;1.84;1.9;1.97	2718;3966;4282;4543;4556;4565;4584;4590;4600;4610	6.09E+00;5.19E+00;4.82E+00;4.78E+00;3.54E+00;2.58E+00;2.49E+00;1.47E+00;6.51E-01;1.19E-01	129;139;149;155;174;183;196;457;773;2021	7.70E+00;6.58E+00;6.26E+00;6.18E+00;4.88E+00;3.72E+00;3.71E+00;2.53E+00;1.52E+00;6.72E-01
JUNB	0.718523	4.39579	10	CAAACTCCTGAAACCGAGCC;CAGGGCTTTGACAAAGCCGT;GCGCTTTGAGACTCCGGTAG;ACACCCCCCAACGTGTCCCT;GGGTAAAAGTACTGTCCCGG;CTGAGGTTGGTGTAAACGGG;TCATACACAGCTACGGGATA;GTTTGTAGTCGTGTAGAGAG;CAGGCGTTCCAGCTCCGAAG;GTACGAGCTCCCGGTCCCGA	-2.19;-0.34;0.06;0.47;0.55;1.34;1.53;1.91;1.91;1.95	3146;4238;4335;4422;4434;4549;4569;4605;4606;4608	6.28E+00;5.55E+00;4.87E+00;3.72E+00;3.45E+00;3.39E+00;2.38E+00;1.55E+00;6.65E-01;1.21E-01	131;133;134;170;190;305;317;404;501;1593	7.86E+00;7.00E+00;6.26E+00;4.96E+00;4.74E+00;4.69E+00;3.57E+00;2.66E+00;1.55E+00;6.67E-01
MYD88	0.716436	4.25549	10	GGCTGAGAAGCCTTTACAGG;TGTCTCTGTTCTTGAACGTG;CTGCTCTCAACATGCGAGTG;ATGAAGGCATCGAAACGCTC;CTGTAGACAGCAGTGTCCCA;CTCCGCCAGCGCGGTCCAGT;ACCACACTTGATGACCCCCT;GAGACACAAGCGGACCCCAC;CTCGAGCAGTCGGCCTACAG;GCACAAACTGGATGTCGCTG	-2.41;-1.31;0.56;0.59;1.11;1.13;1.38;1.6;2.21;2.3	2944;3826;4435;4440;4518;4521;4551;4574;4624;4629	6.39E+00;5.02E+00;4.38E+00;4.27E+00;3.17E+00;3.01E+00;2.26E+00;1.39E+00;7.13E-01;1.01E-01	110;115;165;188;218;221;299;304;913;1795	7.98E+00;6.43E+00;5.77E+00;5.54E+00;4.40E+00;4.22E+00;3.40E+00;2.41E+00;1.66E+00;7.25E-01
PAXIP1	0.621334	3.49202	10	GTGCGTGCATCGACTCGTGA;CTGTGAAAACTGATGCGGAT;ACACTTGAGTCAGACGTCAC;TCTTCATAAATAATCAGACG;GAACAAGATTCTCAGAATGA;GCACACAAGTTAATCAACCC;CAGCAGCCATTAAATTACCC;GCTTTGGTTACGTTCTATGG;AGAGATGTGTTACTGCACAC;GTGATTCTGTCCGTTCAGTG	-3.15;-2.7;-1.2;-0.02;0.47;1.44;1.64;2.97;3.26;3.51	2258;2692;3889;4308;4421;4563;4578;4660;4669;4684	4.11E+00;3.63E+00;3.52E+00;3.41E+00;2.45E+00;1.98E+00;1.85E+00;1.76E+00;8.93E-01;4.98E-02	55;70;79;161;176;318;431;850;2047;2481	5.35E+00;4.85E+00;4.85E+00;4.50E+00;3.66E+00;3.32E+00;2.81E+00;2.53E+00;2.06E+00;9.80E-01
IRAK1	0.607485	4.65509	10	CTGTGATGATGTCCCGCGCA;ATTTATCCCACAGAAAGACC;ATGTAGAAACTGAATTGCCC;TGGGGCTGGACCCGGCAAAG;GATCAACCGCAACGCCCGTG;CCCCGGGAAATCTCACAGAG;TCATCCATGGAGACATCAAG;CTGGTCGCGCACGATCAGGG;AGGAGTACATCAAGACGGGA;CTTTGGGTGCGTGTACCGGG	-0.38;-0.36;0.28;0.29;0.34;0.93;1.01;1.04;1.21;1.72	4226;4230;4383;4386;4395;4493;4503;4509;4531;4583	7.77E+00;6.22E+00;5.92E+00;4.60E+00;3.47E+00;2.97E+00;1.99E+00;1.15E+00;5.34E-01;1.45E-01	156;208;230;236;246;344;353;356;509;513	9.69E+00;7.80E+00;7.44E+00;5.94E+00;4.66E+00;4.15E+00;3.03E+00;2.02E+00;1.22E+00;6.13E-01
CREBBP	0.58544	4.60653	10	ATTGCCCCCCTCCAAACACG;GAGAAGGGTCTGTACCTCAG;CAGGACGGTACTTACGTCTG;CTTAGCCCACTGATGAACGA;AGCTCTAAAGGATCGCCGCA;CCGCAAATGACTGGTCACGC;TGGCAACTGGACGTTCCCCA;TCCAGCACACGACACCACCT;TTTGTCGTGAAGATGCACAA;TAATTAATCAGGCTTCACAA	-0.22;-0.05;-0.02;0.26;0.38;0.63;0.71;0.84;0.93;2.4	4264;4301;4309;4379;4407;4443;4458;4476;4494;4636	8.07E+00;6.74E+00;5.36E+00;4.55E+00;3.54E+00;2.67E+00;1.79E+00;1.06E+00;4.94E-01;9.46E-02	103;245;263;281;296;332;360;430;438;475	1.00E+01;8.38E+00;6.79E+00;5.88E+00;4.75E+00;3.77E+00;2.75E+00;1.86E+00;1.10E+00;7.48E-01
ARID3A	0.551867	4.42214	10	CCTCGTAAGTCCAGTCGCCG;TTCAGCTTCATGCAGAAGCG;AACTCACATGTCCTCGTCGG;GTGCTGGTGACGGAGAAGGG;ACAGCTCTACGAACTCGACG;CGCCTGGCGAGTAGGCAAAG;CCATCGCCGCGGAAGGCCTG;CTGTGGCGTGAGATCACCAA;CAGCCATAGACAGCAACCGA;CCCGCTTCTCACACTCGTAG	-0.84;-0.52;-0.35;0.38;0.45;0.64;1.18;1.28;1.59;1.7	4052;4181;4237;4405;4418;4445;4528;4541;4572;4580	6.64E+00;5.91E+00;4.91E+00;4.74E+00;3.61E+00;2.69E+00;2.12E+00;1.26E+00;5.94E-01;1.47E-01	159;167;198;211;294;321;334;502;558;687	8.41E+00;7.44E+00;6.26E+00;6.10E+00;4.83E+00;3.79E+00;3.21E+00;2.19E+00;1.38E+00;6.07E-01
