## Supplementary material for "High-throughput CRISPR screens to dissect macrophage-*Shigella* interactions": Table S6

### Sheet: Sheet1
Table S6. Positive genetic hits from secondary CRISPRi screen in S. flexneri infection. Related to Figure 3.
Gene Symbol	Average LFC	Average -log(p-values)	Number of perturbations	Perturbations	Individual LFCs	Ascending ranks	Individual ascending -log(p-values)	Descending ranks	Individual descending -log(p-values)
TYK2	2.3721	8.1037	10	CGCGGAAGGAGCGCGGCCGG;CAGGAAGAAGCCGCGGGGAC;GGCTTCTTCCTGAGGACCTC;TCAAGCGCAGCCAGTCCCCG;GGTCCTCAGGAAGAAGCCGC;GTCCCCGCGGCTTCTTCCTG;GGGGACTGGCTGCGCTTGAC;GTCCTCAGGAAGAAGCCGCG;AGGTCCTCAGGAAGAAGCCG;GAGCGCGGCCGGAGGTCCTC	0.33;1.32;2.18;2.49;2.58;2.64;2.7;2.7;2.96;3.83	4202;4556;4666;4692;4700;4704;4707;4708;4721;4735	1.08E+01;9.86E+00;9.75E+00;8.15E+00;7.59E+00;6.30E+00;4.49E+00;2.75E+00;1.43E+00;3.67E-03	5;19;32;33;36;40;48;74;184;538	1.30E+01;1.21E+01;1.18E+01;1.03E+01;9.48E+00;8.33E+00;6.40E+00;4.49E+00;3.18E+00;1.98E+00
IRF9	2.07363	6.28371	10	GCCAAGGATGGGAGTCAGCC;GTCTGAGCCCTGCGACAGCC;CCAAGGATGGGAGTCAGCCT;AACTCAGGTAAGATCAGCCA;CAGGTAAGATCAGCCAAGGA;CCCAGGCTGACTCCCATCCT;TTGCTGTCCAGGCTGTCGCA;AGGTAAGATCAGCCAAGGAT;TCTTACCTGAGTTGCTGTCC;GACAGCCTGGACAGCAACTC	-1.67;-0.76;-0.39;2.5;2.83;3.42;3.48;3.57;3.79;3.98	817;2615;3400;4695;4717;4728;4729;4733;4734;4736	1.00E+01;9.48E+00;8.49E+00;6.09E+00;4.22E+00;2.20E+00;1.98E+00;1.65E+00;5.03E-01;2.75E-03	4;6;7;11;12;23;45;1340;2125;3923	1.23E+01;1.19E+01;1.10E+01;8.49E+00;6.63E+00;4.22E+00;3.03E+00;2.40E+00;2.08E+00;8.22E-01
TRAF6	1.93377	6.69758	10	CACCTTCGCTGGCCGCCCGC;GGCCTGCGGGCGGCCAGCGA;TGGCGTCCGCAGCTGGGGCT;GGAGCCTTCGCCACCTTCGC;GCTGGGGCTTGGCCTGCGGG;AAGCAGTGGCGTCCGCAGCT;GCGGCCAGCGAAGGTGGCGA;CTGCGGGCGGCCAGCGAAGG;AGCAGTGGCGTCCGCAGCTG;CGCAGGCCAAGCCCCAGCTG	-0.47;1.05;1.86;1.92;2.19;2.29;2.47;2.62;2.69;2.72	3255;4494;4636;4642;4668;4679;4690;4703;4705;4711	9.68E+00;8.73E+00;7.91E+00;6.81E+00;5.34E+00;3.93E+00;3.71E+00;2.62E+00;1.17E+00;2.58E-02	29;35;37;50;61;72;98;104;246;1485	1.18E+01;1.06E+01;9.83E+00;8.70E+00;7.15E+00;5.66E+00;5.05E+00;4.30E+00;2.65E+00;1.24E+00
PDAP1	1.78728	5.53293	10	GCCGGAGCCGCAATGCCTAA;TTTAGGCATTGCGGCTCCGG;CTCACCTCCTTTAGGCATTG;CGCAATGCCTAAAGGAGGTG;TGCCTAAAGGAGGTGAGGGG;GCCTAAAGGAGGTGAGGGGC;TCCTTTAGGCATTGCGGCTC;CAATGCCTAAAGGAGGTGAG;GCCCGCCCCTCACCTCCTTT;GGAGCCGCAATGCCTAAAGG	-0.63;0.04;0.29;0.97;1.82;1.91;2.77;2.97;3.55;4.18	2926;3948;4173;4472;4633;4640;4714;4722;4732;4739	5.94E+00;5.29E+00;4.82E+00;4.74E+00;4.56E+00;4.48E+00;3.27E+00;2.97E+00;1.84E+00;-0.00E+00	1;8;18;26;100;107;268;567;792;1814	7.65E+00;6.84E+00;6.76E+00;6.09E+00;6.06E+00;5.85E+00;5.27E+00;4.18E+00;3.95E+00;2.68E+00
SIRT1	1.58898	5.79237	10	CAGTTGGAAGATGGCGGACG;CCATCTTCCAACTGCCTCTC;CGCGCGTCGAGCGGGAGCAG;GAGCGGGAGCAGAGGAGGCG;GCGAGGGAGGAGGGCCAGAG;AGCGGGAGCAGAGGAGGCGA;AGGAGGGCCAGAGAGGCAGT;GCGTCGAGCGGGAGCAGAGG;GGGAGCAGAGGAGGCGAGGG;GAGAGGCAGTTGGAAGATGG	-0.33;1.04;1.23;1.23;1.56;1.76;2.0;2.33;2.53;2.55	3507;4490;4531;4532;4601;4625;4651;4682;4697;4699	8.67E+00;7.52E+00;5.94E+00;5.37E+00;4.41E+00;4.24E+00;3.18E+00;2.23E+00;1.09E+00;3.68E-02	41;43;58;89;115;139;208;209;250;1233	1.06E+01;9.29E+00;7.52E+00;6.97E+00;5.86E+00;5.76E+00;4.66E+00;3.72E+00;2.47E+00;1.10E+00
STAT2	1.55479	5.06004	10	TCAGGGCCCGTACCTGATTA;CTCAGGGCCCGTACCTGATT;CAGAGCCATTGGAGGGCGCG;CTGCAACCCTAATCAGGTAC;ACTGCAACCCTAATCAGGTA;ATCAGGTACGGGCCCTGAGA;CGGGGACTGCAACCCTAATC;TACCCCAGCACACCCTCTCA;AATCAGGTACGGGCCCTGAG;GGCCCTGAGAGGGTGTGCTG	-0.23;0.0;0.01;0.81;1.52;1.69;2.21;2.77;2.79;3.98	3660;3911;3925;4422;4592;4619;4669;4713;4715;4737	5.24E+00;4.91E+00;4.86E+00;4.59E+00;4.15E+00;3.53E+00;3.47E+00;2.90E+00;1.31E+00;1.83E-03	3;25;27;71;121;148;318;815;829;1080	6.81E+00;6.44E+00;6.25E+00;5.91E+00;5.65E+00;5.05E+00;4.72E+00;4.64E+00;2.94E+00;2.20E+00
EP400	1.4276	4.80617	10	CTCCGGCCGCGTCAGGAGGG;TCCCGCCCTCCTGACGCGGC;GGCCGCGTCAGGAGGGCGGG;GCGGCCGGAGCGCAGCCCTG;GCGCTCCGGCCGCGTCAGGA;CTCACTTACCCTGGGCCTCA;ATCCTCCCGCCCTCCTGACG;CCTCCGCCCTCACTTACCCT;TGGGCCTCAGGGCTGCGCTC;GAGCGCAGCCCTGAGGCCCA	-0.48;-0.1;0.55;0.96;1.34;1.47;1.67;2.25;2.59;4.03	3236;3802;4308;4471;4562;4590;4618;4673;4701;4738	5.35E+00;5.29E+00;4.84E+00;4.18E+00;3.79E+00;3.66E+00;2.79E+00;2.11E+00;1.13E+00;9.17E-04	2;39;67;122;150;178;269;432;938;1504	6.78E+00;6.75E+00;6.33E+00;5.44E+00;5.19E+00;4.99E+00;4.12E+00;3.53E+00;2.55E+00;2.38E+00
TRERF1	1.41212	4.82767	10	TTGGAGTTGCTTGCGGCGGA;AGTTGCTTGCGGCGGAGGGC;TTTGGAGTTGCTTGCGGCGG;GGAGGGCAGGAAGGGGAGCA;GAGTTTGGAGTTGCTTGCGG;GGAGAGTTTGGAGTTGCTTG;CTTGCGGCGGAGGGCAGGAA;ACGGCTGGATGCGGAGAGTT;TTGCGGCGGAGGGCAGGAAG;GCTTGCGGCGGAGGGCAGGA	-0.82;0.34;0.71;0.75;0.84;2.08;2.23;2.29;2.3;3.4	2474;4212;4385;4401;4433;4657;4671;4678;4680;4727	6.10E+00;5.93E+00;4.80E+00;4.70E+00;3.70E+00;3.51E+00;2.18E+00;2.17E+00;9.53E-01;1.10E-02	13;60;62;69;83;307;339;355;528;2266	7.65E+00;7.45E+00;6.47E+00;6.06E+00;5.10E+00;4.94E+00;3.63E+00;3.21E+00;2.19E+00;1.57E+00
TNFRSF1A	1.38072	5.38719	10	CTGAGAAAATTAAAGCAGAG;CTTTGGGGTTCAAGATCACT;AAGGTGGGAGGGGAAGAGTG;TGAACCCCAAAGGCCAGAAC;AAAATTAAAGCAGAGAGGAG;CTGGACTGAGGCTCCAGTTC;GAAAATTAAAGCAGAGAGGA;CCAGTGATCTTGAACCCCAA;CCTTTGGGGTTCAAGATCAC;AGAAAATTAAAGCAGAGAGG	0.12;0.42;1.12;1.25;1.28;1.33;1.65;1.76;1.78;3.11	4033;4247;4510;4540;4545;4558;4617;4626;4628;4726	7.23E+00;6.53E+00;6.33E+00;6.04E+00;4.65E+00;3.46E+00;2.78E+00;1.68E+00;7.22E-01;1.19E-02	14;112;114;123;182;195;200;230;493;707	8.95E+00;8.29E+00;7.92E+00;7.64E+00;6.09E+00;4.78E+00;4.11E+00;2.86E+00;1.69E+00;1.54E+00
CSDE1	1.36879	4.94611	10	CGTGCTGCTTATGGCGGCGC;TTGGGGTGAGTACGACCTCA;GCTTATGGCGGCGCTGGAGA;GTTGGGGTGAGTACGACCTC;CTTATGGCGGCGCTGGAGAG;AGAGGGGGCGCTGAGCTGTT;CTACCCCCAGTTGGACCCTG;GAGGGGGCGCTGAGCTGTTG;TGCTTATGGCGGCGCTGGAG;TTATGGCGGCGCTGGAGAGG	-0.29;0.24;0.57;0.82;1.26;1.43;1.81;2.17;2.74;2.94	3574;4140;4322;4427;4541;4582;4632;4663;4712;4719	5.67E+00;5.45E+00;4.90E+00;4.62E+00;4.61E+00;3.70E+00;2.94E+00;2.00E+00;1.27E+00;1.84E-02	21;28;77;108;158;199;313;418;600;1166	7.16E+00;6.89E+00;6.30E+00;6.10E+00;6.04E+00;5.08E+00;4.33E+00;3.35E+00;2.84E+00;1.37E+00
STAG2	1.33802	5.28557	10	CATCATCTCCAGCGCGTGGT;CCATCATCTCCAGCGCGTGG;GCAGTTCCCCCACCACGCGC;TCATCTCCAGCGCGTGGTGG;ATCATCTCCAGCGCGTGGTG;CGCTGGAGATGATGGGGCGG;GCGTGGTGGGGGAACTGCTG;GCCCCATCATCTCCAGCGCG;ACGCGCTGGAGATGATGGGG;CACCACGCGCTGGAGATGAT	-0.08;0.14;0.98;1.45;1.53;1.56;1.64;1.84;2.1;2.22	3833;4052;4475;4586;4594;4604;4616;4634;4660;4670	6.81E+00;6.72E+00;5.57E+00;5.26E+00;5.21E+00;3.95E+00;2.77E+00;1.74E+00;8.43E-01;6.38E-02	70;80;106;124;136;146;154;265;688;907	8.46E+00;8.44E+00;7.20E+00;6.84E+00;6.63E+00;5.40E+00;4.09E+00;2.95E+00;1.96E+00;8.88E-01
STRAP	1.28008	4.60073	10	TGGACGCTGTGAATCGTGGC;GCTGTGAATCGTGGCTGGCC;ACGATTCACAGCGTCCACAC;AAGTAGGGGATGGGGAGAAG;GGTGTGGACGCTGTGAATCG;AGGGAGGAAAGTAGGGGATG;GGAGGGAGGAAAGTAGGGGA;GATGGGGAGAAGCGGAGAAC;ATGGGGAGAAGCGGAGAACC;GAGGGAGGAAAGTAGGGGAT	-0.72;-0.21;0.29;1.34;1.55;1.55;1.99;2.02;2.49;2.51	2731;3675;4176;4563;4596;4598;4649;4653;4691;4696	6.36E+00;5.29E+00;4.57E+00;3.88E+00;3.77E+00;3.16E+00;2.60E+00;1.90E+00;1.03E+00;3.96E-02	44;49;87;91;142;144;177;564;1065;2009	8.01E+00;6.88E+00;5.87E+00;5.31E+00;4.96E+00;4.62E+00;3.73E+00;3.20E+00;2.36E+00;1.07E+00
KHSRP	1.22635	4.64833	10	TGAAGCTGAGGAGGCGGCGG;CGGCGGCGGCGGCTCAACGC;GCGGCGGCGGCGGCTCAACG;GGAGGCTGAAGCTGAGGAGG;GAACAAGGCCTCGCTCCACA;GGCTGAAGCTGAGGAGGCGG;TGGGTTCCCAGAGTGCTCCG;GGCGGCTCAACGCGGGAACA;CGCGGAGGCTGAAGCTGAGG;TGGCGCGGAGGCTGAAGCTG	-1.2;0.65;0.7;1.1;1.24;1.31;1.91;1.94;2.0;2.61	1635;4354;4378;4506;4535;4554;4639;4645;4650;4702	7.17E+00;5.87E+00;5.64E+00;4.54E+00;3.43E+00;3.02E+00;1.82E+00;1.12E+00;8.00E-01;3.41E-02	38;90;95;101;186;205;234;362;386;3105	8.88E+00;7.38E+00;7.17E+00;5.97E+00;4.74E+00;4.44E+00;3.09E+00;1.86E+00;1.84E+00;1.13E+00
IFNAR2	1.08707	4.04364	10	CGGCGGGATTCCTACCCGCC;CGGGGAACTGTTCGGCTCGC;TAAAGACGCTTCTTCCCGGC;GGAACTGTTCGGCTCGCCGG;CCGGCGGGTAGGAATCCCGC;CCGGCGGGATTCCTACCCGC;GACGCTTCTTCCCGGCGGGT;GGAAGAAGCGTCTTTAGTGC;CTAAAGACGCTTCTTCCCGG;GGGAAGAAGCGTCTTTAGTG	-1.31;-0.47;0.55;1.07;1.13;1.42;1.71;2.17;2.27;2.33	1393;3252;4309;4497;4512;4581;4621;4664;4676;4681	5.54E+00;5.36E+00;4.32E+00;3.69E+00;2.82E+00;2.71E+00;2.01E+00;9.28E-01;8.93E-01;5.35E-02	59;64;76;119;159;228;243;431;1488;3347	7.05E+00;6.78E+00;5.70E+00;5.07E+00;4.16E+00;3.70E+00;3.37E+00;2.14E+00;1.51E+00;9.53E-01
UTY	1.07361	3.71856	10	AAGGCAGAAGCTCGCAGTGC;ACAAAGTTGTAATTGTGTCA;CAAAGTTGTAATTGTGTCAC;TTACAACTTTGTGCTGGTGC;ACACAATTACAACTTTGTGC;GGGAGGTCGCGGCGGCTGCG;TGGGAGCGGGGAGGTCGCGG;GGCTGCAAGGAAAAAAGCTG;GGAGGTCGCGGCGGCTGCGT;GAGGTCGCGGCGGCTGCGTG	-0.63;-0.55;-0.35;0.19;0.35;1.93;2.28;2.33;2.39;2.81	2927;3079;3459;4095;4215;4643;4677;4683;4687;4716	4.53E+00;3.63E+00;3.14E+00;2.97E+00;2.64E+00;2.37E+00;2.31E+00;2.25E+00;1.00E+00;2.11E-02	24;53;57;63;97;525;645;1281;1661;1813	6.13E+00;5.26E+00;4.18E+00;4.18E+00;3.74E+00;3.62E+00;3.29E+00;3.17E+00;2.30E+00;1.31E+00
CHUK	1.00126	3.94684	10	GCCCCATGGAGCGGCCCCCG;CCGCTTGCCCTCCCGCCCCA;AACCGGCCTTGGAACAACTG;CGGGGGCCGCTCCATGGGGC;TGGAACAACTGTGGAACCTG;GGCCGCTCCATGGGGCGGGA;CCATGGGGCGGGAGGGCAAG;AGCCCCGGGGGCCGCTCCAT;TGCCCTCCCGCCCCATGGAG;GCCCCGGGGGCCGCTCCATG	-0.25;-0.1;0.04;0.19;0.63;1.11;1.2;2.23;2.44;2.5	3640;3813;3950;4100;4348;4507;4526;4672;4689;4694	4.84E+00;4.22E+00;3.62E+00;3.21E+00;3.16E+00;3.06E+00;2.11E+00;2.10E+00;1.02E+00;4.15E-02	46;51;68;214;233;392;640;790;927;1100	6.36E+00;5.48E+00;4.74E+00;4.34E+00;4.27E+00;4.21E+00;3.51E+00;3.19E+00;2.33E+00;1.05E+00
NFRKB	0.995771	3.55699	10	CGCGGCCGGAGAAGGGCTGC;GGTTAGGGGGCCGGCGCCCG;GCCCGCGGTTCAGGTGAGGG;GCCCGCCCTCACCTGAACCG;CTCACCTGAACCGCGGGCGC;GGAGAAGGGCTGCGGGTTAG;CCCGCCCTCACCTGAACCGC;GAGAAGGGCTGCGGGTTAGG;GGCGCCCGCGGTTCAGGTGA;CGGCGCCCGCGGTTCAGGTG	-0.92;-0.5;0.04;0.1;0.85;1.12;1.96;2.15;2.44;2.72	2233;3196;3945;4009;4439;4508;4646;4662;4688;4709	3.74E+00;3.60E+00;3.11E+00;3.06E+00;2.85E+00;2.59E+00;1.99E+00;1.82E+00;1.01E+00;2.76E-02	31;52;78;94;232;301;731;795;1544;2507	4.99E+00;4.72E+00;4.57E+00;4.27E+00;3.83E+00;3.56E+00;3.34E+00;2.77E+00;2.31E+00;1.21E+00
IFNAR1	0.966659	3.65694	10	GTGCGCGAACATGTAACTGG;ACGGGGCGATGGCGGCTGAG;TGCGCGAACATGTAACTGGT;CGCGTGCGCGAACATGTAAC;GGGGCGGTGTGACTTAGGAC;GGGCGGTGTGACTTAGGACG;CAGATGATGGTCGTCCTCCT;GACTTAGGACGGGGCGATGG;CATGTAACTGGTGGGATCTG;GTAACTGGTGGGATCTGCGG	-0.76;-0.18;-0.05;0.37;0.39;1.13;1.73;1.93;2.14;2.96	2619;3719;3876;4225;4239;4513;4623;4644;4661;4720	3.90E+00;3.67E+00;3.37E+00;3.10E+00;2.84E+00;2.73E+00;2.40E+00;1.82E+00;8.48E-01;1.75E-02	20;79;96;117;227;501;515;864;1021;2121	5.12E+00;4.83E+00;4.45E+00;4.32E+00;4.19E+00;3.74E+00;3.50E+00;3.07E+00;1.97E+00;1.39E+00
NFKB2	0.907979	4.52795	10	GCGAGATCCGGAGTTGGGCT;AGCCGCCTGTCCGGGTGTGG;CTCACCCGCCACACCCGGAC;TCCCCGGCCAAGCCCAACTC;CTCCGGATCTCGCTCTCCAC;CGGATCTCACCCGCCACACC;ATCCGGTGGAGAGCGAGATC;TCCAGCCGCCTGTCCGGGTG;TGGAGAGCGAGATCCGGAGT;GGAGAGCGAGATCCGGAGTT	0.34;0.38;0.58;0.61;0.71;0.82;0.93;1.29;1.44;1.98	4209;4227;4330;4343;4382;4426;4462;4549;4583;4648	7.64E+00;6.20E+00;5.50E+00;4.31E+00;3.39E+00;2.58E+00;1.81E+00;1.28E+00;6.13E-01;8.43E-02	92;157;191;278;314;358;397;410;513;531	9.54E+00;7.77E+00;6.95E+00;5.59E+00;4.56E+00;3.65E+00;2.77E+00;2.23E+00;1.42E+00;7.88E-01
PHIP	0.905073	4.40231	10	ACTGACAGCTATAGGGCAGG;GAACACACACTGACAGCTAT;CACACTGACAGCTATAGGGC;TGAATGGTGGAGCCGAAGCT;CTCCACCATTCAAGCAACGG;CGGCTCCACCATTCAAGCAA;TGTGTTCACGAGCCGAGCTT;CTCCGCCGCCGTTGCTTGAA;AACACACACTGACAGCTATA;CGCCGCCGTTGCTTGAATGG	-0.29;0.46;0.52;0.86;0.89;1.04;1.15;1.29;1.54;1.59	3569;4267;4298;4441;4452;4491;4516;4548;4595;4609	6.47E+00;5.28E+00;5.02E+00;4.60E+00;3.84E+00;2.95E+00;2.05E+00;1.28E+00;6.37E-01;1.21E-01	131;145;192;224;249;288;299;442;473;1171	8.08E+00;6.70E+00;6.43E+00;6.08E+00;5.10E+00;4.13E+00;3.11E+00;2.23E+00;1.48E+00;6.67E-01
BRD1	0.832125	3.02752	10	GCGGGGCTGGCTCGGACTCC;CTGGCTCGGACTCCAGGGCC;CGCGGGACGCGGGGCTGGCT;GCGAGCGAGCGACCCGGCCC;GGCGGCGGGCGCGGGACGCG;CCGCATTGTTTGCTTCGCTG;GCGGGCGCGGGACGCGGGGC;GCTGGCTCGGACTCCAGGGC;TGGGGAGCGAGCGAGCGACC;CGGGGCTGGCTCGGACTCCA	-1.16;-0.52;-0.05;0.16;0.19;0.48;0.62;1.61;3.48;3.52	1698;3146;3867;4066;4097;4273;4345;4613;4730;4731	3.34E+00;3.04E+00;2.49E+00;2.26E+00;1.98E+00;1.73E+00;1.59E+00;1.43E+00;1.18E+00;7.34E-03	9;10;127;395;467;643;674;873;1594;3042	4.41E+00;4.06E+00;3.75E+00;3.44E+00;3.14E+00;2.86E+00;2.73E+00;2.22E+00;1.93E+00;1.73E+00
NUFIP2	0.740092	3.86516	10	AGCAGCCCGCAGCCTCAGCC;CGGCTGGGACTCCCTGGCTG;GTCCCAGCCGCTTTCAATGG;GCAGCCCGCAGCCTCAGCCA;CTTTCAATGGAGGAGAAGCC;CTCCTCCATTGAAAGCGGCT;GACTCCCTGGCTGAGGCTGC;GGCTTCTCCTCCATTGAAAG;GGACTCCCTGGCTGAGGCTG;GGAGTCCCAGCCGCTTTCAA	-0.1;0.05;0.42;0.46;0.48;0.58;1.04;1.09;1.21;2.17	3804;3956;4254;4265;4276;4328;4492;4502;4527;4665	5.45E+00;5.01E+00;4.77E+00;3.87E+00;2.88E+00;2.17E+00;1.94E+00;1.13E+00;5.28E-01;6.84E-02	75;213;238;248;412;464;475;486;784;936	7.06E+00;6.37E+00;6.13E+00;5.07E+00;3.92E+00;3.11E+00;2.95E+00;1.98E+00;1.20E+00;8.62E-01
MYD88	0.673917	2.54764	10	CTGCAGGAGGTCCCGGCGCG;AGGTCCCGGCGCGGGGTCTG;GGCTGCAGGAGGTCCCGGCG;GGCTCCAGGACCGCCCGCCA;CCTCCTGCAGCCATGGCGGG;GCAGCCATGGCGGGCGGTCC;CCGCCCGCCATGGCTGCAGG;GCCGGGACCTCCTGCAGCCA;GGACCTCCTGCAGCCATGGC;GGGACCTCCTGCAGCCATGG	-1.52;-1.07;-0.81;-0.41;0.64;1.3;1.36;1.9;2.38;2.98	1026;1910;2501;3367;4350;4551;4568;4638;4686;4724	3.40E+00;3.22E+00;2.37E+00;1.77E+00;1.50E+00;1.03E+00;9.95E-01;9.29E-01;6.18E-01;1.38E-02	16;54;102;172;189;390;1373;2239;2830;3714	4.70E+00;4.35E+00;3.55E+00;3.00E+00;2.28E+00;2.14E+00;1.51E+00;1.48E+00;1.41E+00;1.06E+00
MEMO1	0.661842	3.81253	10	CTAGAATAAGTGAGAAAGTG;TAGAATAAGTGAGAAAGTGG;AGAACGAACGGCTTGGGCGC;CCTAGAATAAGTGAGAAAGT;GCTCTTAAGAACGAACGGCT;GCAGGGCTCTTAAGAACGAA;CTCTTAAGAACGAACGGCTT;AAGAACGAACGGCTTGGGCG;GGAGCTGGTGGCGCGGTGCA;CGGCCGGAGCTGTTTGTGCT	-0.16;0.14;0.24;0.38;0.56;0.72;0.96;1.04;1.37;1.37	3740;4043;4135;4229;4318;4389;4470;4493;4570;4571	5.20E+00;5.16E+00;4.37E+00;3.69E+00;3.06E+00;2.41E+00;1.84E+00;1.10E+00;5.89E-01;1.57E-01	169;170;247;270;351;422;511;605;697;1000	6.77E+00;6.58E+00;5.63E+00;4.85E+00;4.15E+00;3.43E+00;2.81E+00;1.94E+00;1.37E+00;5.89E-01
DPY30	0.661842	3.81253	10	CTAGAATAAGTGAGAAAGTG;TAGAATAAGTGAGAAAGTGG;AGAACGAACGGCTTGGGCGC;CCTAGAATAAGTGAGAAAGT;GCTCTTAAGAACGAACGGCT;GCAGGGCTCTTAAGAACGAA;CTCTTAAGAACGAACGGCTT;AAGAACGAACGGCTTGGGCG;GGAGCTGGTGGCGCGGTGCA;CGGCCGGAGCTGTTTGTGCT	-0.16;0.14;0.24;0.38;0.56;0.72;0.96;1.04;1.37;1.37	3740;4043;4135;4229;4318;4389;4470;4493;4570;4571	5.20E+00;5.16E+00;4.37E+00;3.69E+00;3.06E+00;2.41E+00;1.84E+00;1.10E+00;5.89E-01;1.57E-01	169;170;247;270;351;422;511;605;697;1000	6.77E+00;6.58E+00;5.63E+00;4.85E+00;4.15E+00;3.43E+00;2.81E+00;1.94E+00;1.37E+00;5.89E-01
INO80E	0.62146	2.57023	10	CGGCCCGTTCATGACCGGCC;TCTGGGCGCCACTCCCGGGC;GCCGGTCATGAACGGGCCGG;CCACTGCTTGGGGTAGCGGG;CTCCCGGGCCGGTCATGAAC;GGTAGCGGGAGGGCAGACTC;CAGACTCTGGGCGCCACTCC;TCCGCCGGCCCGTTCATGAC;ACTCCCGGGCCGGTCATGAA;CGGGCCGGTCATGAACGGGC	-1.56;-1.09;-0.97;0.15;0.68;1.07;1.35;1.7;1.89;2.99	978;1882;2119;4057;4361;4499;4565;4620;4637;4725	3.28E+00;3.01E+00;3.00E+00;2.35E+00;1.64E+00;9.07E-01;7.71E-01;7.51E-01;5.89E-01;1.29E-02	15;103;120;175;241;379;683;2621;2858;3762	4.42E+00;4.20E+00;4.02E+00;3.52E+00;2.80E+00;1.75E+00;1.51E+00;1.38E+00;1.10E+00;1.00E+00
PHF6	0.595307	3.37923	10	TCCTTTCATTCGAGGAGAGA;CTCCAGCAGTGCCTGAGAGC;AAAGAGAAAGAAGTCGGTCT;AGGTTGTTTCCTTTCATTCG;GAGCGGGGCTCTGTCGCCGG;TCCAGCAGTGCCTGAGAGCG;GAGGGTAAAGAGAAAGAAGT;TGAGAGCGGGGCTCTGTCGC;GAATGAAAGGAAACAACCTC;GGCGACAGAGCCCCGCTCTC	-1.08;-0.27;0.6;0.67;0.7;0.8;0.81;0.9;1.03;1.8	1883;3593;4332;4360;4374;4417;4421;4453;4486;4630	5.52E+00;4.42E+00;3.53E+00;3.35E+00;2.54E+00;1.65E+00;1.38E+00;1.00E+00;4.86E-01;1.01E-01	110;254;287;319;323;366;380;408;1147;2857	6.97E+00;5.72E+00;4.67E+00;4.51E+00;3.59E+00;2.55E+00;2.20E+00;1.77E+00;1.08E+00;7.25E-01
CREBBP	0.532247	2.59571	10	GCGGTTGTGGGGCCCGGGAC;CGCGATCTACTCGGCCCCGC;TACTCGGCCCCGCCGGTCCC;GGGGTGCGCGGGCGGTTGTG;TCGCGCTCGAAGCCCCGGTC;ATCGCGCTCGAAGCCCCGGT;GTTGTGGGGCCCGGGACCGG;CGGGGTGCGCGGGCGGTTGT;GTAGATCGCGCTCGAAGCCC;GGCTTCGAGCGCGATCTACT	-1.43;-1.12;-0.64;-0.19;1.23;1.27;1.3;1.3;1.42;2.18	1185;1808;2900;3701;4533;4542;4552;4553;4579;4667	4.52E+00;3.32E+00;2.26E+00;2.07E+00;1.44E+00;1.30E+00;8.53E-01;7.27E-01;6.05E-01;6.66E-02	73;161;187;188;198;207;1039;1840;2932;3555	5.94E+00;4.61E+00;3.40E+00;2.86E+00;2.26E+00;2.06E+00;1.41E+00;1.30E+00;1.25E+00;8.72E-01
ARID3A	0.502515	2.4196	10	GCGGCACAGCCCCGTGGGTC;CGCGGCACAGCCCCGTGGGT;CGGCGCGCGGCACAGCCCCG;CGGCTCGGTGAGTCGGCGCG;GGCTCCCGGCCCCCGACCCA;CGGCTGGCGGCTCGGTGAGT;CTCCCGGCCCCCGACCCACG;GCTCCCGGCCCCCGACCCAC;GGCACAGCCCCGTGGGTCGG;CGGCACAGCCCCGTGGGTCG	-1.71;-1.6;-0.5;-0.26;0.42;1.19;1.56;1.6;1.97;2.36	770;911;3185;3620;4249;4524;4602;4612;4647;4684	3.18E+00;2.77E+00;2.63E+00;1.91E+00;1.83E+00;1.59E+00;7.88E-01;5.20E-01;4.82E-01;5.07E-02	56;93;128;138;216;491;1120;1555;3829;3970	4.42E+00;3.91E+00;3.79E+00;2.72E+00;2.66E+00;2.57E+00;1.83E+00;9.73E-01;7.70E-01;5.50E-01
